# Mendelian randomization accounting for correlated and uncorrelated pleiotropic effects using genome-wide summary statistics

**DOI:** 10.1101/682237

**Authors:** Jean Morrison, Nicholas Knoblauch, Joseph Marcus, Matthew Stephens, Xin He

**Affiliations:** Department of Human Genetics, University of Chicago; Department of Statistics, University of Chicago

## Abstract

Mendelian randomization (MR) is a valuable tool for detecting evidence of causal relationships using genetic variant associations. Opportunities to apply MR are growing rapidly with the number of genome-wide association studies (GWAS) with publicly available results. However, existing MR methods rely on strong assumptions that are often violated, leading to false positives. Many methods have been proposed loosening these assumptions. However, it has remained challenging to account for correlated pleiotropy, which arises when variants affect both traits through a heritable shared factor. We propose a new MR method, Causal Analysis Using Summary Effect Estimates (CAUSE), that accounts for correlated and uncorrelated horizontal pleiotropic effects. We demonstrate in simulations that CAUSE is more robust to correlated pleiotropy than other methods. Applied to traits studied in recent GWAS, we find that CAUSE detects causal relationships with strong literature support and avoids identifying most unlikely relationships. Our results suggest that many pairs of traits identified as causal using alternative methods may be false positives due to horizontal pleiotropy.
