## Supplementary Tables S5 to S10 for "Mendelian randomization accounting for correlated and uncorrelated pleiotropic effects using genome-wide summary statistics": TableS5_full_results_forward_Metabolic.csv

trait1	trait2	gamma_median_causal	q_median_causal	eta_median_causal	q_median_sharing	eta_median_sharing	p_cause	rho	estimate_IVW	se_IVW	p_IVW	estimate_Egger	se_Egger	p_Egger	estimate_Weighted Median	se_Weighted Median	p_Weighted Median	estimate_Modal	se_Modal	p_Modal	estimate_MR-PRESSO	se_MR-PRESSO	p_MR-PRESSO
bw	t2d	-0.2747684384688582	0.04203447791392313	-0.0313816087163284	0.12188812235668554	-0.9832331502277837	0.06391385953368439	-0.029440377544136438	-0.6727307100231144	0.18056473620257113	1.9477107106712898e-4	-1.0023766782472496	0.7089068153680336	0.1573691750392845	-0.5950787683345239	0.16898533915551583	4.2914239260210955e-4	-0.2651665754693804	0.22836672143515896	0.24558347362080937	-0.5852876814284375	0.13389713279350954	6.790739748700202e-5
bw	as	-0.11133390989017045	0.04010059377783829	0.10752274646443633	0.15330777174339125	-0.36070831441887236	0.08772693526763291	-0.013444591630536351	-0.09024575986739092	0.05839767680557414	0.12225786024429272	0.43278512970015687	0.20945571460294016	0.03880611474961104	-0.1170444319137537	0.07362630650495257	0.11190032270804579	-0.2226074951278929	0.17870596910237702	0.21288797514415564	-0.10848698184667037	0.05475152416208389	0.05198050104940733
bw	asthma	0.0569668051462395	0.04280475046808413	-0.10707309617937112	0.035911961228071776	0.20880837258903925	0.7254071398903558	-0.0035405827208832004	0.12052230383660219	0.09076552067921585	0.18423018737039504	0.06732755336121356	0.3505601724656442	0.8476975159174143	0.1739224090892408	0.11875868296575728	0.14305665223905314	0.21245774563795283	0.2648578883332577	0.4224618483274754	0.15406944698238323	0.0867828671123093	0.08169358612031113
bw	cad	-0.14212923206939773	0.034096088020081974	-0.0024751636849896525	0.3066390466209162	-0.2439272038601188	0.0014254078292359296	-0.03841183572206756	-0.16323095355929904	0.05300479829630967	0.0020731321467937053	0.016368611292210743	0.23269030994233755	0.9439190272451292	-0.1267793934408777	0.049152179504404495	0.009899390533748213	-0.07963496480744192	0.0750026741877508	0.2883438934703817	-0.189476504661999	0.04631952765736934	1.3224863886854353e-4
bmi	t2d	0.7530010094868363	0.01687017848401614	-7.483604349459267	0.5395994500086053	1.0985624000297722	0.0048310364210852426	0.14283336979016126	0.7952732239839468	0.1066922899374471	9.062350354590589e-14	1.1735781330629802	0.4486670980185184	0.008904498501871583	0.881684831203963	0.12593392165935852	2.538331830534066e-12	1.0479553918922075	0.17797905447632842	3.907016091685127e-9	0.8403323832264941	0.093273428046597745	3.9269007886052546e-14
bmi	as	0.07245792596749752	0.0376346476133752	0.01210786032349168	0.07057081664509139	0.3842375044593227	0.22956755093665945	0.037372334663763405	0.07851434181285594	0.04986847138755726	0.11538842297410849	-0.04846613661869578	0.13824999581453265	0.7259118586762954	0.03700510456590302	0.06820773266596568	0.5874497776588061	0.019855243124336175	0.08094646629361926	0.8062329997536424	0.08572235289319094	0.0520385683179807	0.10302593618206289
bmi	asthma	0.1275709368846178	0.035663878200483695	-0.14123439321918185	0.09745229021702755	0.47918050210837076	0.16404417238861807	0.03437427672607197	0.14032616016624747	0.05941984192339802	0.018196047694237254	0.2825421497756124	0.15226906530011522	0.06351839537581028	0.2476306732808167	0.09493582894629235	0.009096642665536843	0.24490913092540634	0.1328834057713848	0.06532350147765195	0.1416610404461733	0.05826273825221005	0.01709108590741787
bmi	cad	0.2543045186560264	0.03157324501926792	-0.0563513070251782	0.5631103166786827	0.36015600321642227	1.2383715382751113e-4	0.13091524031099028	0.29806609335576195	0.03828020462730219	6.892965564679699e-15	0.19630663936590204	0.1273522694746914	0.12320828924626848	0.314365186888283	0.037297441025919316	3.498271181878269e-17	0.33338085106988036	0.048265738857726795	4.943316127125419e-12	0.3193793130047151	0.028980242317641382	8.737194619817196e-18
height	t2d	0.013399336553351484	0.03579831361409251	-0.002404678006959157	0.02928347521173041	0.0706620770820596	0.9648767846708375	-0.04862177762224276	-0.012037473485158125	0.02911829954042768	0.6793143682141645	0.09279192192116421	0.08964054984876224	0.30059622545257025	0	0.04192116302083911	1	0.01894117203295309	0.14693270033360387	0.8974284457599865	-0.014908206631198316	0.02995716761561496	0.6188417619644333
height	as	-0.01589214799667167	0.029041251224835536	-0.066530052294127	0.030066835895703112	-0.2226196084319549	0.54766997929668	-0.034988707007517834	-0.029971058148624198	0.014132918489846963	0.033950763273939095	-0.026965148312873638	0.04328262953636502	0.5332834573645397	-0.023845366347645714	0.020085548484010705	0.23515260505204766	-0.009088639698353607	0.07854367196481667	0.907878834610818	-0.02537223743543646	0.01435141184994986	0.077383713721818
height	asthma	-0.0026688494862795913	0.03413444507067387	-0.011692920550395667	0.027091252428003774	-0.024085205108383207	1	-0.012190608277784874	-0.022881491875222603	0.020875893251861122	0.2730470613551881	-0.039491645813800366	0.06731174961007769	0.5574067813525108	-0.024196867274791332	0.03030850416134345	0.42466601318987507	-0.15013878660360547	0.09485602479371805	0.11346544497122218	-0.00818198409002898	0.020692283773524552	0.6926255554345457
height	cad	-0.06468216383020259	0.0314446413821675	-5.897292458916369e-4	0.4353945935389275	-0.11208128030081965	1.8047699548462773e-4	-0.06997637290923435	-0.08747430409757194	0.011468554826427255	2.3968955088055122e-14	-0.05528037607188762	0.037182398249769724	0.13708479203945534	-0.09352290916768582	0.01338476731091281	2.802975574537846e-12	-0.16396025018753502	0.047225454932800615	5.168624548268266e-4	-0.09311968685124869	0.01075785510527412	2.0485880543941288e-17
hdl	t2d	-0.15754548918437702	0.03439793879311155	-1.17472234071913	0.09573058246382496	-1.3560623262062563	0.05637126385163087	-0.09310322377440097	-0.13184902907243093	0.04893948138452702	0.007057391340746685	0.05036198673515137	0.09731372412491605	0.6047918613581569	0	0.06448499154172439	1	0.014703977701889137	0.07069329033553509	0.8352314711307861	-0.10430916241165067	0.046096831206427935	0.0248277585202874
hdl	as	-0.03469839582241451	0.03146332098837887	0.03190479362372105	0.03975623454573058	-0.10418244848203703	0.26930301198718654	-0.034977130470016535	-0.03383622699100309	0.01909403109286968	0.0763806145187283	0.02614393933149387	0.036707650929170006	0.47632828100783375	-0.05108408570306851	0.028184473785910952	0.06991046944154887	-0.0462014368143433	0.030340044211029673	0.12781190516563018	-0.031192882971519162	0.01865444114071448	0.09609999683689546
hdl	asthma	0.009549601646996583	0.03863216926491288	0.025811499499266286	0.029722393089533027	0.06302469880828553	0.9983625661509901	-0.0033479345462498395	0.003914079796951034	0.03376365145227154	0.9077113130939708	7.452868616343727e-4	0.07332090628778688	0.9918898623810366	0.03019056180852006	0.04687676409061993	0.5195487952184461	0.005075162827449908	0.05969904254618057	0.9322514801169519	0.00962338979110872	0.029144948252341193	0.7416315403212185
hdl	cad	-0.20375051189406476	0.031837469380532585	-0.07563592996964837	0.5357431936319443	-0.32007296085150017	4.417031650200595e-4	-0.09613357973594355	-0.1392501727781577	0.02380722731468739	4.943248316709586e-9	-0.03041480451634227	0.050933810631177696	0.5504114388718335	-0.14298929394666923	0.021759750287503838	4.98863667440895e-11	-0.1267008928736888	0.027897562727532937	5.581634285298603e-6	-0.1583805052212993	0.019560703639280946	1.312641850446549e-13
ldl	t2d	-0.12597183050369234	0.04939314593780391	0.22304902142221086	0.13152249056961698	-0.5005658780451886	0.32428284095540083	0.011200510593462085	-0.14863779443493513	0.03956704258121328	1.7223325253874912e-4	-0.26522784782515174	0.07811059361611136	6.849271536462087e-4	-0.13454266469060427	0.05891942399572396	0.0224007730850985	-0.18750597839196015	0.06878833169063668	0.0064138102579737516	-0.16221556499706172	0.039249485390083605	5.545231089079072e-5
ldl	as	0.061810823033907183	0.030168843786009012	0.027712301534905476	0.08998682481021882	0.21889408096141422	0.045741834195806595	0.007254574491777921	0.08245606459242967	0.018837051633249963	1.2013985582347998e-5	0.11423323872880828	0.03173387072632701	3.185526990940879e-4	0.07278322824097117	0.028140565856472677	0.009697962078175172	0.07397322411396834	0.023890864253945397	0.001959536290829475	0.08346126929120325	0.017764155975744395	5.193221851006323e-6
ldl	asthma	-0.01784750728259628	0.033889133942063214	0.004203051391105278	0.029630090200354873	-0.10508126120952885	0.8694225303454088	-6.509982638393679e-4	0.012672441361869242	0.02807045542790591	0.6516643743361283	-0.01214682666113864	0.053301663046585346	0.8197330599730233	0.04669704042587064	0.04055486730100535	0.24954574998911025	0.02301891705474146	0.044533520943243435	0.6052331773551479	0.004492387690619776	0.027736383489976195	0.8715228100077694
ldl	cad	0.36319550952046903	0.032873380491045205	-0.008382511579825249	0.7936196232874612	0.3998283967698438	6.2915319448720205e-12	0.0646578445406018	0.34601819322103294	0.018332680073949562	1.8524283273397648e-79	0.3523729051504809	0.03959116262363498	0	0.3022844486136352	0.02021672752034678	1.5069928703414363e-50	0.25653657112938255	0.01706009856780132	4.1872751044943594e-51	0.37619467031140885	0.0166738780007105	2.682363700168269e-52
tg	t2d	0.18157378387902243	0.04197929212929678	0.11219275128481712	0.13078519931361943	0.7564107238473733	0.15119741082514082	0.10936222251959807	0.05532051115662816	0.06313679547377539	0.38092087780369543	0.07462204728312882	0.11554002884662475	0.5183735902770539	0.09772466297966442	0.08160543518246045	0.231101444089513	0.10373000643801689	0.08493331982164626	0.22196825145705404	0.06126373188900422	0.061467307244736286	0.3209214916215001
tg	as	0.008110458641629108	0.03520178551580709	0.15603737777123397	0.030293502348618752	0.2156664372263786	0.9896281225951503	0.03386738164495257	-0.004757988150426569	0.02421306336340385	0.8442149151892122	-0.07141012507984804	0.04348596735301158	0.10056061895169388	0.009057198724214677	0.035182570604197806	0.796843564869595	0.0025278933294081707	0.03808677901506388	0.947081711282847	-0.003214637135875266	0.024804574661307102	0.897089077480477
tg	asthma	-0.0917176821192589	0.03429494746116587	-0.03516791297286112	0.05676823647605859	-0.2584713003285586	0.16756789153627624	0.009507488858955032	-0.08587112762589855	0.03966741174133128	0.03040471477375867	-0.04785564281870628	0.07295483110439113	0.5118481696392756	-0.004692625116083352	0.05539508998634947	0.9324904094165238	-0.0592663085354066	0.062200890889911785	0.340680825470002	-0.07352463318836863	0.039434615218967066	0.06469917552505614
tg	cad	0.2817627885781541	0.05619992072891061	-0.008853904583484272	0.5869346370003098	0.4141298335089205	0.08533784588912736	0.0943513906392161	0.22744173732195846	0.02902917040698595	4.690757857276444e-15	0.17398985119691815	0.057162286692007194	0.0023362013009244897	0.2377019850553504	0.027204683490695623	2.382432954100897e-18	0.2009863864698218	0.037177074891566755	6.43789620254936e-8	0.2444343070255549	0.023733984573894393	7.315890708225596e-18
alcohol	t2d	0.06928607347628071	0.05200097419924112	-0.7421178178685611	0.028810849922270572	-0.21926797295598177	0.9939223983945444	-0.013379803656689584	0.24750504468569595	0.22404141280583045	0.269277035891104	1.0393491185055064	0.7206772342446487	0.1492504956970453	0.3716899591586561	0.3327692551250783	0.2640114130339087	0.4790873522032246	0.4486800341842767	0.2856240000606437	0.2455242010621189	0.2293102173475867	0.2902741540577573
alcohol	as	0.12501078410348193	0.042058986995195474	0.009752621449340727	0.06854051833445984	0.517822056282041	0.2534759573762678	0.004525060436903391	0.08135511472871108	0.09883029585180429	0.41040568773396496	-0.2549330703000841	0.29715509434362547	0.3909407805816796	0.02383304360249298	0.14234193926598984	0.8670276717659293	-0.07777568005837487	0.26480306913339247	0.7689784426974344	0.09086739145126693	0.10090239814365098	0.3719809298924567
alcohol	asthma	-0.07090945978992406	0.04462294917187112	0.04331981617469326	0.0343552318246112	-0.4400861178466077	0.8079460041285049	-0.012885508460653372	-0.08510332138012926	0.14924582167244038	0.5685268162850136	-0.6948645548212616	0.4701888796753667	0.13945025556719015	-0.12303216197415315	0.21540410134680876	0.5678850368265378	-0.2757430755922483	0.34578763636215004	0.4251985871039431	-0.08709946749547902	0.1490746451386088	0.5620933093119959
alcohol	cad	0.03699813517996169	0.03728236651646799	-1.753870548141601e-4	0.032332231499369125	0.10897400710787188	0.8150042061712561	-0.008813524186831031	0.06063863265621066	0.08362702376135506	0.46838571303425136	0.1629633535535105	0.2627679967278714	0.5351395445050775	0.1695582888074514	0.09017401051253	0.06006101518665191	0.2708883160635849	0.12922163350226137	0.036054896761673894	0.10752230910843473	0.06809120801437553	0.12088305587447948
smoke	t2d	0.15366912533325586	0.051155129786240816	0.8418928869381094	0.051606160469765336	2.266558017605395	0.6715143643288438	0.018408951850349197	0.3053494436249218	0.19007931309914847	0.1081790794456548	-1.0940956783293696	0.9051027433717244	0.22673651494610647	0	0.26352629266497296	1	0.08689717881343029	0.5023439709195114	0.8626644589700014	0.352699603911527	0.1975635401455494	0.07688060168799968
smoke	as	0.28771360237808474	0.04103210100287297	-0.04588160971060912	0.26826272473529766	0.7799824683695988	0.023062233261294113	0.04412109906754403	0.2963344857625678	0.08720444751922472	6.784124170639736e-4	1.1719484841890246	0.4278675043365831	0.006161787943620878	0.27645052870062864	0.12386080048360866	0.025618579891828686	0.3792758062463779	0.30125021719496475	0.2080281943173719	0.3131862228507457	0.09047301161290666	7.302900006479723e-4
smoke	asthma	0.12952215770042697	0.04401129962436235	-0.07813070870035713	0.042775322960939624	0.5388644584443737	0.5017934415371446	0.021061155686572994	0.24617492444141875	0.14473992988346665	0.08897892485858713	0.5114200394456345	0.7419987681829773	0.49066817133265905	0.3080756334215933	0.19667322282212277	0.11724703620602205	0.03731224942343481	0.4819268074945633	0.93828699448143	0.26708822504419744	0.13626728300695662	0.05252129524897757
smoke	cad	0.47981726606746994	0.03852705362371553	0.0010914453884563668	0.6518276014401283	0.6394766733261535	9.210499911223729e-8	0.1017782571870904	0.4547864984983092	0.0693339811879784	5.403943197907014e-11	0.8494034326978631	0.3470672755423785	0.014390142282385332	0.6342272125993818	0.07966012614355991	1.6973995983072552e-15	0.8813580130529353	0.24575203121754408	3.353115321765201e-4	0.5182665489645488	0.06993514199458017	1.6006141202783143e-11
bfp	t2d	0.06477352808555742	0.05865855189738399	-0.47888656652717115	0.04290362750273044	-0.0973828293474565	0.999860686969604	0.061479433001368024	0.9667759906806945	0.4840944559054424	0.04581635078269135	5.137061234549303	2.3148688729266405	0.026475934522696143	1.7920498594296526	0.31392045619522096	1.1390169202058496e-8	1.8566430444268511	0.34921272860609787	1.0569311531916032e-7	1.1679867843872744	0.3674894139290637	0.019117248333186645
bfp	as	0.004442846084138605	0.049647931591737866	0.21819246094144007	0.04139090581835767	0.21723244036479586	0.9999994160836727	0.022689173824730843	-0.013717457497620513	0.09268760442384988	0.8823453903609589	-0.1767029390039814	0.4599182477886145	0.7008264343977149	-0.009740798248338008	0.11861933624821486	0.9345527749943364	0.01305203143550826	0.16352996859081642	0.9363849437366105	-0.013090762596820316	0.0608902909073812	0.8345682807438823
bfp	asthma	0.09570865245139344	0.04346810375781897	0.1201222041005417	0.04214968552516437	0.3838759456585883	0.5696964619822555	0.02036586362557316	0.11369347588089819	0.13590615760564997	0.4028406794474646	0.06070614770526781	0.6732789728727723	0.9281561570157759	0.03369754063841325	0.18177125170646777	0.8529276028714498	-0.1728836192571438	0.27637693930868906	0.5316195797560477	0.11812833362097873	0.12277875141152345	0.3611231628093353
bfp	cad	0.13346031202964986	0.045087740071972235	-0.10095918437576028	0.0524251024025526	0.2107262024355833	0.32814543235891425	0.07545604985636341	0.12789985969628978	0.1978225065126225	0.517930694755729	-0.11263535803133047	1.3281844038589945	0.9324172087619793	0.41328316919817437	0.10610513646718224	9.81847459897523e-5	0.4124981994303414	0.10501974349971842	8.572085135274228e-5	0.05661640325697611	0.17841421094482765	0.7810570800285621
fg	t2d	1.3203332671593744	0.057323098574261266	0.5176695422293845	0.29117746985496096	2.643839909616642	0.013386019851422487	0.07487431616647308	0.9705144960788537	0.379230088088262	0.010492223436103471	-1.4933018785489336	1.41602695380598	0.29162127619807876	0.9619462073052311	0.29523286723304526	0.0011209662652600116	0.20824430460786703	0.41461704729500787	0.6154867687775387	1.5965456796186164	0.25708080555992435	1.0009971927339951e-4
fg	as	0.00957326536858055	0.04538166239336284	0.14018952970616205	0.03946459425570432	0.1624732713648179	0.9923412540041356	0.020697724126738298	0.07412684875761615	0.09283182899967227	0.4245764358535936	-0.4406696115037397	0.20396071608851585	0.030729250558053645	-0.08974604743941722	0.09982523075627857	0.36863577308133844	-0.08240792041119249	0.1007325698722497	0.4133079959121386	0.08966026469924272	0.09710067363207965	0.36952840256987984
fg	asthma	-0.2004120321388451	0.05033072126861174	0.08209877283920641	0.05725352595441741	-0.5209885942604856	0.34591203996851	0.004876127238233444	-0.17726286142333023	0.15020824601610414	0.2379548576190562	-0.35944914741862716	0.41460043373160155	0.3859544702056743	-0.3163131623909991	0.14064742697407479	0.024513808319819613	-0.2650573657452795	0.15248921600177404	0.08217487393178624	-0.22999944838971254	0.12750963345794628	0.09138332754318834
fg	cad	0.11157968663506862	0.03590868491040074	-0.10749010287934954	0.03654965709117792	0.17967926759172154	0.24749141650998874	0.02818457277142898	0.2219092689995679	0.06777474052152985	0.0010595487089728557	0.22428548081529148	0.19248349809513354	0.24393024805630614	0.25194517938552835	0.053209492806346195	2.1909101073063112e-6	0.25643755696398074	0.05239876768083827	9.88261293835648e-7	0.2226146537369885	0.0446764861452635	2.504489029746193e-4
dbp	t2d	0.02047811188228442	0.02826884590901963	-0.003946604736337018	0.2745548079429165	0.054609041971130846	0.020117240438985027	0.0495725564827652	0.022006836055774068	0.004839042362547982	5.42181720616186e-6	0.017401241910310925	0.015180125105626672	0.25166383590087227	0.026711399281255876	0.0068924289301637185	1.0641923467141214e-4	0.04495332264624907	0.015653154254453818	0.0040809215603346116	0.0214738699351695	0.004881605048085708	1.1930660738953786e-5
dbp	as	0.03182199084699298	0.028295304283748143	-0.0015905685521218618	0.6357123473556481	0.04762954208197841	0.0011334322135548296	0.06436566428144755	0.04404885062265691	0.0023617410904797865	1.2392015378155524e-77	0.05872296615101416	0.00685574523062522	0	0.05079438962405674	0.0032610546953465813	1.0588007931676177e-54	0.05453723241220121	0.010582040332784417	2.553228755257861e-7	0.04608036323686876	0.002382528568186998	1.1619130695779707e-73
dbp	asthma	0.003874090821950851	0.033963329360420395	0.0023717866432208263	0.03606647330437282	0.024306322629223182	0.593576411806745	-0.005061937589743581	9.362853731529855e-4	0.0035182004388145433	0.7901420046318431	-0.018403371151609563	0.010726877929120618	0.08622948408543984	-0.006544422968369935	0.005074426925768897	0.19715931878535725	-0.028949607990174098	0.020281625524976633	0.15347008923333463	-5.455212482311332e-4	0.0035051013634523386	0.876348185246451
dbp	cad	0.03711473803309536	0.03172825383139517	-2.132654433848261e-4	0.883545476277677	0.04054690181542889	1.3204897385379442e-26	0.11145128457757067	0.047956211698505245	0.0021439734301902163	8.083024062553075e-111	0.06296267756794734	0.0067034286154680255	0	0.05561506094926483	0.0022247599827347943	6.390483637643773e-138	0.05872419888539948	0.011204094997073036	1.594356782983181e-7	0.052979591883120035	0.0019127658525864158	1.6716193871637556e-132
sbp	t2d	0.014274806401625293	0.02734369022689568	6.161219489321565e-4	0.33964963485561495	0.03306302267852006	0.010112863237711827	0.07600281301779026	0.020548696099801957	0.0028942037831710793	1.2480392057198693e-12	0.015006269092031744	0.00979164692199456	0.12538473947948336	0.020592986125350692	0.003993601154532795	2.5161461352583077e-7	0.01770180792250281	0.008791948861398757	0.04407139291795413	0.02005626634541157	0.0028659609006763294	4.495224249839573e-12
sbp	as	0.02162202951773848	0.02647070323448029	-1.1562661664779193e-4	0.7686762718067128	0.02697110980866828	4.121701096629359e-9	0.0754090966226403	0.027731311409409987	0.0013574848950597537	9.342188257320758e-93	0.04201878048813786	0.004089618341269832	0	0.02980728136866829	0.0018903247684669687	5.138357724923885e-56	0.03049799707373904	0.005884558562632452	2.1867763565223672e-7	0.02823316641169166	0.00136791072427441	3.4058950880277514e-82
sbp	asthma	0.0024667356631658307	0.032076225032670935	0.004594007019084049	0.039870282523353576	0.020438591720604794	0.7555896371246562	-0.0032885269884654466	0.004351704336191751	0.0019602790607019197	0.02642275633580806	0.001159814984705385	0.006047104948204327	0.8479014286515576	9.961356681717308e-4	0.002930296879587436	0.7338990022780205	-0.011067697343423777	0.011758438905764999	0.3465738518832689	0.004200717248925853	0.0019885958312107588	0.03487611662759204
sbp	cad	0.024807681904989064	0.026739795529671023	4.4291747212590844e-4	0.912617179384117	0.02648444935420132	6.588048928017239e-31	0.15280787699139553	0.03161939845842777	0.001218482368473216	1.826811834735848e-148	0.034902801522401	0.004051255691967008	0	0.0337529473221511	0.0012624829202039702	1.8270384430201772e-157	0.029419467046013725	0.005347015537264421	3.75432233626616e-8	0.034589766004456395	0.0010681227974147151	1.2552709112594446e-167
