## Supplementary Tables S5 to S10 for "Mendelian randomization accounting for correlated and uncorrelated pleiotropic effects using genome-wide summary statistics": TableS6_full_results_reverse_Metabolic.csv

trait1	trait2	gamma_median_causal	q_median_causal	eta_median_causal	q_median_sharing	eta_median_sharing	p_cause	rho	estimate_IVW	se_IVW	p_IVW	estimate_Egger	se_Egger	p_Egger	estimate_Weighted Median	se_Weighted Median	p_Weighted Median	estimate_Modal	se_Modal	p_Modal	estimate_MR-PRESSO	se_MR-PRESSO	p_MR-PRESSO
t2d	bw	-0.0044850259062866075	0.03459976655073754	-0.020574142949872715	0.03183457537039762	-0.03355278575811695	0.9761484008088045	-0.02979113505487743	-0.005177431128176746	0.022651068690712015	0.819200523501943	-0.030424841798742476	0.08255908514365817	0.7124840203108276	0.016042577268412843	0.01076697256224261	0.13622940951529283	0.0195742007475177	0.01084736183766732	0.07115099098708427	0.009456738206067261	0.010323501098277715	0.3901122366961118
t2d	bmi	-0.024661059620726577	0.02842509337605665	0.011870771423940777	0.06687346466658663	-0.045608502288538785	0.09067973377922155	0.1430442608863152	-0.0486928212566222	0.019426340549662142	0.012192065362131658	-0.14487856542500285	0.14508796774146274	0.31800947409570135	-0.06600758789445808	0.009774623436181396	1.448643236742325e-11	-0.06261503141579752	0.009663130707524059	9.185202426256597e-11	-0.033290192375031995	0.01745122261182644	0.09810132172799196
t2d	height	-0.005024714130696368	0.02762671316367201	-0.00444003038508418	0.026194433327059147	-0.016301108565626773	0.9135375594347636	-0.04980529046122969	0.006580613910769057	0.01454088108659406	0.6508659656665228	-0.030039815776813836	0.06365760124859973	0.6370004808406382	0.010853659180855839	0.008769596245164745	0.21584720341676816	0.011500785621354509	0.009650241823956253	0.2333548184981779	0.013571572535440524	0.009514208577229864	0.1915744890935858
t2d	hdl	-0.014274814685607163	0.04889333300056249	-0.032749850533600654	0.08701832733103096	-0.07043477341079932	0.48246316410488066	-0.09241703499334462	-0.017960216329376392	0.014487841725050896	0.21509559851793256	0.07603948020966017	0.04599356868566122	0.09827728395947344	-0.0015624322236331002	0.00999236913187521	0.8757472622510748	0.0017646046969498341	0.008923182685913291	0.8432366937650538	-0.022382865241545535	0.010149556120222187	0.058507878832894065
t2d	ldl	0.008715168632564689	0.014018107368123287	-0.0061336736015843	0.015620744961211007	0.020379728004507002	0.41872175335722733	0.010492042487254646	0.010485585238145146	0.007552588190563261	0.16503253193651954	0.023740984258400252	0.02112099742653506	0.2609932791837508	0.012832184165550313	0.010240779802724677	0.21018839798316666	0.014001416746368109	0.011822188070263548	0.23628095998649754	0.011096501226042603	0.007548892840993842	0.16958927207363914
t2d	tg	0.02204408510419082	0.026025775475798908	-0.013407306398421418	0.05216657997784281	0.04897548983822145	0.35253036780925434	0.11123564072987814	0.03118993639463323	0.013572777173077505	0.021563070429503596	-0.043623681336817356	0.03411435120774619	0.20098557370249326	0.02151981162284943	0.01180919049027732	0.0684104568511852	0.010013776949358622	0.010411295054001376	0.3361407468383128	0.04423275856102261	0.0102914036759601	0.0026227311545187052
t2d	alcohol	-0.005117488716180366	0.030792943386531612	0.002854791501483486	0.032588864127904064	-0.010987814031397534	0.4620288964923239	-0.013637897097882502	-0.014742144527777534	0.00532292143457384	0.005613225106594762	0.016997043665534527	0.012827714800836752	0.18516283733464944	-0.011790502244665444	0.00550482166242541	0.03220555492321927	-0.005152735478557782	0.005970751681112823	0.38813960536035985	-0.012648897708856717	0.0040948758609051445	0.011464313381765493
t2d	smoke	-6.377840262806224e-4	0.03545918674023141	0.006388361132404174	0.03144686238908583	0.003551101078665143	0.9944655404695547	0.018614533257420327	0.0031891223156111574	0.003967041309500564	0.4214521375159471	0.00782467417432174	0.011792259290438737	0.5069826828591153	0.002286092954601544	0.004881703460124321	0.6395713538178456	0.0015127326167440683	0.005464834356732584	0.7819243415401099	0.0034815984225649234	0.004070154736746702	0.4105762972931081
t2d	bfp	-0.01469717018093658	0.038448724479959444	0.0029543133103235135	0.04340208279260556	-0.03812865143118288	0.46345383951652025	0.062395978894199705	-0.027080107532562965	0.02369585039902095	0.2531130566432983	-0.0736200727783487	0.09981894465047278	0.46079641270457894	-0.02543504697574451	0.013776613989350275	0.06485619427597662	-0.023086400277476105	0.014138404811577713	0.10249301978283913	-0.026060739285737915	0.013249738177413256	0.08475070998606174
t2d	fg	0.055701086774201165	0.03521097129790498	0.0035956699893932133	0.39378780584640644	0.0946342617525017	0.0031124460578503548	0.07658639600483415	0.07791072151549314	0.014945863010131646	1.859492156166843e-7	0.0258986752815062	0.07673759745998775	0.7357426037746699	0.06974469685971543	0.010979539332770183	2.1219838955206424e-10	0.06514001437557902	0.010786222891999363	1.5489289542139385e-9	0.07929757884478023	0.0118751413351146	5.5160902210111206e-5
t2d	dbp	0.09183438476534278	0.03486540535889735	0.10353853685976225	0.042690666349702	0.3116823474176513	0.12705170365402574	0.049610730591138893	0.07431437117510814	0.09601743698970713	0.43895003836015245	0.015972101271581645	0.3378883978280762	0.9622977625958771	0.059041507843811965	0.050940508909688695	0.24644451849279544	0.04387278263594663	0.051217376604220724	0.39166622495737513	0.025691453691234965	0.03522871654874911	0.49330650014885
t2d	sbp	0.4333062157638921	0.042684155855314924	-0.010457619655895842	0.10907240163575382	0.7302596575546999	0.019739819743429372	0.07533342370171223	0.552709208974207	0.15937407090925904	5.243481326162174e-4	0.6524935350444032	0.5311381504424254	0.21926616875549598	0.6882378029069883	0.09716340306678381	1.4075866680180703e-12	0.6107956381604263	0.11284225822691804	6.203737197154331e-8	0.5715625170556483	0.08474626120150934	5.178110731659221e-4
as	bw	-0.033173891404258034	0.03827190318085564	0.001199061936087467	0.09447446355294141	-0.09022815787431203	0.12205497826994119	-0.013983097589499957	-0.019405764198455185	0.04326240103480684	0.6537494013894612	-0.04385732022802652	0.3518953696303135	0.9008151263855098	-0.0209365018057942	0.03484784188176098	0.5479747638831419	0.010214551849003717	0.060264384620141054	0.8654067831389556	0.01127671348843869	0.03388245634572909	0.7505923807053527
as	bmi	-0.00504586548820926	0.03433575103448527	0.0010440820649742174	0.030920648872956886	-0.011515020616767542	0.9922739370919889	0.03810525339237487	-0.029611850387375172	0.03566459498120554	0.40637652344626507	0.19056450339041633	0.2721175329611535	0.4837386063940443	-0.021218944457530385	0.031922632074653734	0.5062429766506168	-0.011209096962972454	0.04748953303385793	0.8134070630088542	0.002985280316215039	0.023520299030188832	0.9031476135465087
as	height	-0.021546390405944506	0.03668546425280941	0.002001652371877533	0.035014097949463016	-0.05767666478608715	0.6169081233098498	-0.035953986424952476	-0.05242552492911166	0.03657676164221713	0.15177171223742403	-0.1412261778755678	0.3177100940399184	0.6566719349365453	-0.07150084935133837	0.025560977187439975	0.0051537102953141505	-0.06990941837702097	0.03460713167142749	0.04337435933016751	-0.06378594127053121	0.01435060108521411	0.006734595328564825
as	hdl	0.0022515416801420236	0.043135641127356225	-0.03051496613989441	0.0341940323124521	-0.018004523711972593	0.9999999997962551	-0.034808736595983304	-0.03055452637457603	0.06262763800144316	0.625637620117898	0.18953397566871094	0.5336788313387519	0.7224801137547661	-0.003246568719480831	0.041879410713100085	0.9382084226282796	0.029980207427817263	0.04975723201653135	0.5468216350182764	6.357400844050909e-4	0.03778006122802574	0.9872251386057437
as	ldl	-0.002662413914651784	0.032582561148795444	0.025857438964877227	0.027984678064624728	0.015695526438728503	0.9999999999999408	0.010452187905467534	-0.07423967101619011	0.06159695522162761	0.2281071767410229	-0.00988789284150968	0.5219994380696964	0.9848871000906751	-0.06939331610174473	0.045132787310575156	0.12416193914148338	-0.06949008382982613	0.06021395979397394	0.2484785572097328	-0.05779545502442128	0.028214592013439635	0.09583493895334388
as	tg	0.032141999132584566	0.041668219483979904	-0.02740247731580887	0.05369297630441013	0.09806611013601495	0.339547908681335	0.03380829419781369	0.05633903740105518	0.026274670575498302	0.032014156064574355	0.2245696162001689	0.17483205795668622	0.1989713881958084	0.06265746799490332	0.03503248294621391	0.07368676144746063	0.06525406729343647	0.06219678379870493	0.2941067815791498	0.05966406052584857	0.02526672528780379	0.05024000724675264
as	alcohol	4.7367063078959746e-4	0.035160202597653095	3.466945672893815e-4	0.03201004966994874	0.0015745279211597523	1	0.0044033654668163965	0.00988635716849889	0.011741981296487127	0.3998065968164746	-0.09127627469431523	0.08282713415435257	0.27045761503747023	0.02009570258665898	0.01493273550051687	0.17838372168737612	0.02692265853899703	0.024747300558580366	0.2766380026231511	0.009851008170682091	0.009894211385583553	0.35259179269752966
as	smoke	-0.0015008128704105442	0.041724379789962865	0.010596233428875768	0.035270297518959215	0.004692555381448767	0.9999980103521666	0.04595739340476026	0.0017795452055658397	0.018111566557639715	0.9217301066710349	0.10756437163536157	0.14121863664435994	0.4462469546169465	-0.01395510212023705	0.01650369153853625	0.39779010860327424	-0.023528799644792528	0.025093569616799666	0.34842811556734565	-0.012558889288046585	0.013315657421440728	0.3820056355010436
as	bfp	-0.006581591622568637	0.03469327441210682	0.028605012031704437	0.027522827672326288	8.255543479239064e-4	0.9995872164613965	0.024808564149904157	-0.0023263142416806064	0.037368578676639536	0.9503611835046314	0.1299307935685948	0.31779329706431814	0.6826474253177537	-0.0451207348854603	0.04741664051315676	0.3413099418189982	-0.06841464560279731	0.060423862758141114	0.2575312435186518	-3.740080751024443e-4	0.037829709960950024	0.9923876111746546
as	fg	0.028512289939897156	0.04296321181220706	0.02712978292313479	0.08094952947117419	0.10821853136520386	0.2136465144311898	0.01991111792239586	0.0036570872008601287	0.025899162563629462	0.8877081197257842	-0.39514529969048606	0.1563909479998731	0.011515596842635478	-0.011058326235534155	0.0304209268025483	0.7162235726348866	-0.033037870773619	0.043390748285328504	0.44641605407086454	0.006005737612377199	0.02689387420926246	0.8296692153703736
as	dbp	0.5585380318686155	0.049973509037271754	0.29005262893676975	0.1648243826060144	1.2986658134392026	0.006630990513595061	0.0610517482652063	0.21787787985039114	0.41416230895740247	0.5988403871025156	-0.9948735060015186	7.803928460991885	0.8985575905446153	0.16955337423753333	0.2167116542829452	0.43398447890979247	-0.17523279787876422	0.20419218147097914	0.39079537189116875	1.3632978464027776	0.06302015752237299	0.029407614835483844
as	sbp	1.2213419035637074	0.053776207441456864	0.20100542278701705	0.2836318504959036	2.1985385457927227	7.726274939401893e-4	0.07732105994473251	1.2980776815459045	0.82849981087928	0.11716591273218782	-0.5656730578400766	8.971448517458898	0.9497246274739137	2.0783314518441354	0.4218115835400259	8.34351622137363e-7	0.7076289384394991	0.42663536737465635	0.09719097811277802	2.2509042951007547	0.4657319775881931	0.01688956985987634
asthma	bw	-0.008113234350596079	0.035669202179692536	-9.594552874192483e-4	0.03886658948035565	-0.03387058438619538	0.5507388495176522	-0.002794585943573063	-0.01725105127432306	0.009436933035535024	0.0675441814336946	0.034159732078760975	0.042895695030711	0.4258320810042331	-0.014010166595137055	0.011116373754884888	0.20755464784766134	-0.014455623776031129	0.014514294321873327	0.319270678598214	-0.018472031996594553	0.009793463043994277	0.07388064874199393
asthma	bmi	0.0058859744759629865	0.04188332439334372	0.025107955339006633	0.0494784072623264	0.051373294930564174	0.7137912701147314	0.0343426729553228	-0.003257330474085383	0.008054306446171526	0.6859031779015418	-0.07142362836667028	0.034702303038268045	0.039572740780318805	-0.008235184302290494	0.01104360399255894	0.45585036591856753	-0.01219818617870333	0.015288674469760592	0.4249530907044718	-0.0023482519238473888	0.00819082750353019	0.7772964365641032
asthma	height	-0.011868581136982118	0.02949508640275052	-0.0018106403192508333	0.0294052872594123	-0.020092230218549546	0.6460046116019202	-0.0127362857126998	-0.025247186195376036	0.010431477893530203	0.015508196940844826	0.04770077175847438	0.047400266001612845	0.3142521661944797	-0.013721899634082435	0.01043277527472267	0.18841971461538423	-0.006657830980870916	0.015221037290130015	0.6618141732476895	-0.028040571777703686	0.009345376523905841	0.00804653803839094
asthma	hdl	0.0015305740660029091	0.034159099598680784	-8.635037500977908e-4	0.03077872595719491	0.002370223666327418	1	-0.003434647738653966	-0.02084754900397001	0.018214290904733428	0.2523869144730959	-0.07875701020682027	0.08383439277741521	0.3475071598547601	-0.0010085422752182634	0.01570651502456885	0.9488016489785539	0.0134980699203463	0.0198305889868943	0.4960808683514588	0.006055267624336751	0.01209077248853061	0.6225684639779134
asthma	ldl	0.0020020965309688527	0.02762272427447728	0.0023589340397447795	0.02547446247058369	0.007381700070277232	0.9999795537299563	9.644023227649847e-4	-0.0018407710471437515	0.010949934364371642	0.8664983531155042	-0.0704687422299919	0.046855184717796386	0.13258936581266312	-0.0039117032347968875	0.014775063022511619	0.7912017806057203	-0.0027306761670232715	0.02241630719247966	0.903044343267429	-0.0017766255811873008	0.00772168818725739	0.8203645858876603
asthma	tg	0.005466842943891187	0.030464056162806043	-7.177785813066195e-4	0.027374711693984186	0.011908980343809649	0.9825747816252516	0.00851573428867608	0.011914434908348058	0.014075193643341952	0.3972824515090904	-0.05220964223872761	0.06573501149920034	0.4270533646416037	0.006239556690681689	0.015495421225413392	0.6871902738878068	0.03081500952926461	0.027224683885987803	0.25768590234263944	0.00560182701425718	0.012171872367369099	0.6505765567801747
asthma	alcohol	-0.005245024931726854	0.032367682661953966	-0.0036310579017358622	0.039914600945555524	-0.01811807188485846	0.4367649802096145	-0.012885519295682307	-0.004020131060281487	0.004393676188250019	0.3602015058260513	-0.0035200127737728872	0.020501748437559406	0.8636786561535517	-0.0014214057709715899	0.005911045343975993	0.8099689733782525	0.005681130533776349	0.009127308584797711	0.5336577292620236	-0.004469305658398552	0.004492517899811267	0.33170211261047067
asthma	smoke	0.0014663248859304169	0.03295041635913122	7.203588195698295e-5	0.030715745778634736	0.002474345616204336	0.9979753553284406	0.021061078763134483	0.005016579359804598	0.005111295532826227	0.32636139432217987	-0.017803780854102714	0.02335595387373594	0.44589279722427655	0.0074999562888938285	0.005914694856829629	0.2047905115578648	0.01167665632126598	0.012707983692879857	0.35817710220808247	-2.954450711513508e-5	0.0044444049175404714	0.9947691647888983
asthma	bfp	0.002814762593454187	0.03720845201487516	-0.004974893398144592	0.033256765396012467	0.0032111934015906524	0.999705957836752	0.021751722998130968	-0.009915906589802414	0.01172057638489155	0.3975385145756362	0.10138131132137576	0.0503866529647421	0.044212896401733426	0.004758014731784044	0.01603254777895241	0.7666404187960527	0.012943040608966727	0.02326336155604077	0.5779578213486942	-0.011414483395679183	0.012118631841406746	0.35748520360760017
asthma	fg	0.013214186270258225	0.033517687381678034	-0.006481315788142598	0.048683313372016826	0.03305071256170094	0.23959828618851234	0.004315915204285931	0.004682123893437772	0.009153101603093612	0.6089770938583088	0.026323091038727577	0.045341454795685375	0.5615421516034502	0.015765572507560062	0.011301713845277762	0.16302433285330103	0.02100849041103664	0.016205599108794065	0.19484723734535178	0.008240394993672007	0.007397836989868256	0.279218621846445
asthma	dbp	0.008065564062292616	0.035096685837969634	0.06552783985109979	0.02886428855400027	0.0824862412571216	0.9999489935689585	-0.004753726035582589	0.038387004233937844	0.08226731237754749	0.6407767251925529	-1.2968426723192332	0.46838377750945936	0.005626991936254155	-0.02880569971104947	0.05876738310163628	0.6240173215835716	-0.03841315753400221	0.06702348455733156	0.5665567989156102	0.028056329492357673	0.050255551217309555	0.584895305377684
asthma	sbp	0.12216708173499952	0.04033879947204466	0.1282984533956635	0.04028230193744767	0.4324948300357104	0.4310426872590218	-0.004245677885888414	0.03550331192057495	0.12445223483677359	0.7754322295581669	-1.5396808573435865	0.6450269676431798	0.016986384862073267	-0.079578345044083107	0.0966766000554704	0.4104285696999019	-0.12262824832718722	0.10961284723352442	0.26325118574659057	-0.07445190349357472	0.07363082269033974	0.32612028878720467
cad	bw	-0.022838515042408053	0.04516240768323505	-0.04191943174495969	0.22359905440034933	-0.0898815405468427	0.1859486705078565	-0.03788815942563001	-0.01670520307415206	0.007339378153199208	0.022839662608911453	0.030664088791772938	0.018639282102855644	0.099942489384645	0.0075008436415053645	0.009422077388053422	0.4259783657258013	0.022241377725453093	0.011755395403176964	0.058489058304226335	-0.014916136006049557	0.007150145956299294	0.03795300049511534
cad	bmi	-0.011311848845627906	0.02444760358743481	0.03271567799191541	0.0387456480154992	-0.03424679980241548	0.38229865141363234	0.13038757039872828	-0.02533031037097568	0.008079144173865157	0.0017169513502827733	-0.0404058855342137	0.025407926509436258	0.11177021351609517	-0.020369447685349165	0.009078005584000933	0.024843721316488803	-0.0019043738922506215	0.015835440204988074	0.904276996715563	-0.02878137469610378	0.007214199368253984	8.980055733154951e-5
cad	height	-0.0139896350352823	0.08094821191003945	-0.12703881931925334	0.13933581764413264	-0.14048838818943857	0.6984514108659328	-0.07070650918520496	-0.026322587614572106	0.010489547006488064	0.012093258874888187	0.031004332982194915	0.03326180270428611	0.3512692086344107	-0.013479166590740634	0.010364236370115982	0.19341388665080295	-3.290103933930588e-4	0.012236164965131805	0.9785487785279521	-0.02344501298131654	0.008086541906171762	0.004169229709911341
cad	hdl	-0.039416367277519425	0.08748792802599015	-0.2604385366954073	0.2970219829827754	-0.19129345436879713	0.49460898762619865	-0.09494635795107267	-0.05570028881416796	0.013568729180998112	4.042303924918095e-5	-0.04408477612691871	0.06900485471320882	0.522910856493862	-0.037541782725110925	0.013652292648697533	0.005962220737478716	0.0022290316465882754	0.019681141595903204	0.9098266218481069	-0.046345210526875416	0.010360811580799672	1.2793864110316039e-5
cad	ldl	0.027448828594910053	0.017856468620161523	1.5719874116985417	0.021881616156188315	1.5476214405294937	0.10472693515782709	0.06483274734667466	0.037549052139439584	0.020345540928489888	0.06495515030990295	0.44797230304667873	0.1101756354846083	4.7830344031662975e-5	-0.016055017798584963	0.013010893580563475	0.21721507298098003	-0.04412720547682558	0.016299858906418167	0.0067850514019727705	0.04182911619652022	0.01284053407509542	0.001339302540731938
cad	tg	0.03951474296970406	0.029340264646610718	0.12848551730849878	0.3100204733239314	0.11791815163833841	0.2917251783291098	0.09657833190211591	0.036095902691583796	0.012301490115418987	0.0033433242291540793	-0.0017510418778146203	0.05907061852109498	0.9763516156160996	0.012913121252211852	0.011212004794417677	0.2494350111814309	0.003439685186563679	0.017368214141406605	0.8430099814045608	0.03795094509807781	0.008971186120270109	3.448070485600787e-5
cad	alcohol	0.0037246532532440395	0.02848411363960573	-0.0013354591116710027	0.0316366049854972	0.015644763891900733	0.5779240044829614	-0.009142619138119009	0.007607237819932057	0.0035555589415352785	0.0323924777772138	0.02196870379692046	0.008901718946278914	0.01359018151592628	0.010348090791981502	0.005352153470166752	0.053181484481279795	0.008619264900394774	0.007002133283687977	0.2183421564436571	0.007718685507353592	0.0034701936355591443	0.026995256508592858
cad	smoke	0.008335075957191037	0.028999884295724657	0.008820598650165101	0.10710024532497338	0.03714898714841865	0.0580730922054839	0.09994804549994764	0.0015824303101499885	0.00323855199929048	0.6251087760208442	-0.011403003777270358	0.008094244186989792	0.15890043354179317	-6.943202285120707e-4	0.004366047662391697	0.8736474632037566	-0.01049552552938346	0.007506682779014607	0.16206574802427795	0.001971169246677932	0.003249008001865818	0.544586386950223
cad	bfp	-0.011369150436712251	0.03886350981646609	8.777898423435663e-4	0.050409692069241153	-0.0655083325764702	0.6086299719301079	0.07346124658621388	-0.028088092897729684	0.009838633201091825	0.004305342696056703	-0.04876920936706807	0.026949516966552553	0.0703499888258372	-0.02233527262962419	0.013454009213365477	0.09689027153809596	-0.0065606940285437565	0.02591618130724039	0.8001519228719756	-0.031520302492973794	0.00948692212534717	0.001037099942111274
cad	fg	0.004479529407629278	0.02339239521664298	0.04334319811481979	0.021806570171243683	0.07559079445758504	0.8265650137814362	0.027777654358371106	0.0011875343933267532	0.006469537004628542	0.8543603210571776	0.029415096077579306	0.016525761693694553	0.07508348472527637	0.016989114854725724	0.010674903087235081	0.11149695657444146	0.030779686580535648	0.01621577507505155	0.05767865505993534	0.0014736087335106298	0.006635025850104256	0.8244375585328004
cad	dbp	0.5429454149859372	0.04584407867056165	0.026536591047210314	0.5670858170207473	0.8084594949082742	0.0076513600315971896	0.11145128445076573	0.3055087227290444	0.08695927721070848	4.426791165257638e-4	-0.19685417038724193	0.3263638150133131	0.5463929368264362	0.058939925524579884	0.06526817699990062	0.36650343844117	-0.12445656160813456	0.06161340246778559	0.04338761565254767	0.604527286613416	0.0694246713328299	2.637290442147998e-15
cad	sbp	1.6106560220232362	0.04504486076841927	0.039143335079978865	0.8066935913010395	1.8420446855818025	6.596370465606756e-13	0.15280787690200176	1.0870564947147083	0.1438653839084688	4.1543957546704266e-14	0.25544325355292014	0.5108558290302133	0.6170539352724598	1.0836850427982705	0.1079248442228681	1.005381759019244e-23	0.4786741250064068	0.12341783742389495	1.0510937797739226e-4	1.5938676480249898	0.10930552195663856	1.842792395650349e-32
