## Supplementary Tables S5 to S10 for "Mendelian randomization accounting for correlated and uncorrelated pleiotropic effects using genome-wide summary statistics": TableS7_full_results_forward_BloodCell.csv

trait1	trait2	gamma_median_causal	q_median_causal	eta_median_causal	q_median_sharing	eta_median_sharing	p_cause	rho	estimate_IVW	se_IVW	p_IVW	estimate_Egger	se_Egger	p_Egger	estimate_Weighted Median	se_Weighted Median	p_Weighted Median	estimate_Modal	se_Modal	p_Modal	estimate_MR-PRESSO	se_MR-PRESSO	p_MR-PRESSO
baso	sle	-0.05141854190460855	0.040260847782861674	-0.3138662469378051	0.03162789430158801	-0.558233111844307	0.9084275234564039	-0.009550697004265632	0.0048174565351460615	0.1366376828187995	0.971874684084711	0.4147185585640402	0.48869170021033964	0.3960870704196102	0.19755167592861955	0.1548687039851295	0.20209431156860672	0.04767821055768451	0.196365662501476	0.8081578591361241	0.0682217881672584	0.10358013059419194	0.5114449195462561
baso	ibd	-0.027961342941448006	0.04667971874132423	0.012576764095341995	0.03485926562570412	-0.07104427826063352	0.9999999996668122	-0.01349272027846793	-0.3807161760513808	0.19530927384139507	0.051259725586099626	-0.13393165304509125	0.8419680306707162	0.8736139124088227	-0.3508440625464696	0.13267791178073984	0.008185303014675396	-0.14544095114149957	0.17482244929114601	0.40544551596191675	-0.3689218093117007	0.11931395619819268	0.005143837211490441
baso	ra	0.026892225162606604	0.03963910237399298	0.007009580977024871	0.031900356333027055	0.07351104679910275	0.994126127175175	-0.002233454818697665	0.06911895054135869	0.07914820443122461	0.3825076797997303	0.014841758547468201	0.22835974246227836	0.9481796649927565	0.18440173633871074	0.09389599579091971	0.04954244315968024	0.19004497060391579	0.10215125501419542	0.0628251131676438	0.09785298807586389	0.06792780289183707	0.15250325398788972
baso	allg	0.05206017442303225	0.03192327983960929	0.024208949303095955	0.06367244719833957	0.15441006597161896	0.13551668071568235	0.015089495852222324	0.07931237212551187	0.03356587541000081	0.018133195557734877	-0.023125111775895164	0.11703973191591478	0.8433709995112695	0.07368938883613171	0.0319200983036936	0.020968137316079972	0.07173704318108132	0.06658603579539647	0.281320059325872	0.05457136593195517	0.023061007564228415	0.019649264756901885
baso	asthma	0.04349714942895692	0.03958827083990776	-0.04191861815864168	0.032249692994253454	0.07876762597223644	0.9061390849340161	0.0072215111697357	0.13567187209107825	0.08514455493057393	0.11106380244725766	0.11278686058852487	0.27283230951702475	0.6793189879151402	0.134681247024074	0.08496259089817737	0.11292478243078374	0.08780455496728123	0.13288029092269865	0.5087538145367727	0.04060321285733646	0.0661101047407693	0.5404535235568348
eo	sle	0.08861315745561163	0.04449203736785974	0.09867680394198224	0.04549841662331601	0.5338771554069335	0.5496418816433161	1.9191287522773697e-4	0.12433467333514968	0.08066758092947374	0.12323856930971129	0.1850528655497783	0.25202914026222323	0.46279525044101977	0.2459940843013607	0.09129470425174753	0.007049315955915878	0.18707412464333473	0.2182062031310231	0.3912640511737983	0.11971885038252816	0.0720768178459886	0.09759099127686349
eo	ibd	0.17222835744066675	0.04436527039007136	-0.3155556334441718	0.04561665595344203	0.43408968587105246	0.39889120599120304	0.035453027268326984	0.03042478794186968	0.08887854105669234	0.7321110530873098	-0.21440940306106182	0.2688699684278327	0.4251917888406691	0.21709377057296855	0.06302531518835178	5.72013476904833e-4	0.33410415162956664	0.07306741515633286	4.818323052820189e-6	0.14374901146710076	0.0594616610460404	0.017301580292582483
eo	ra	0.22941690392098296	0.043207939954783184	-0.04683569479761537	0.3062884077068466	0.545260399113711	0.04226661328723596	0.010479978477051443	0.24924822319935452	0.04322309820986704	8.090997767929889e-9	0.21451093073260125	0.11801069177166959	0.06910624465201431	0.2720291764192317	0.056736001660185796	1.6296043807187649e-6	0.36053390330459933	0.10872631949325696	9.132355911194179e-4	0.2508046486787617	0.041684151918139206	4.542599035458663e-9
eo	allg	0.30225396869470045	0.03589535471475538	0.042672451027241404	0.8085097437252801	0.3562592602411841	3.984087672721581e-11	0.10063859207825294	0.31769387063505006	0.024609543005276905	3.98511731552067e-38	0.2640507242943639	0.0711311507644544	2.0549216702980821e-4	0.3207146185193875	0.022467474207329873	3.150078135420108e-46	0.14889965245104708	0.06037085179057216	0.013647262232222346	0.33807915556822865	0.020946897389824453	1.073322348952568e-43
eo	asthma	0.4535951924796123	0.04010794269246873	0.06904318204897542	0.6211133734169041	0.6624123016600922	1.861662933626949e-5	0.03451191640843127	0.4645127541471659	0.051341973381970295	1.4637674016309617e-19	0.35165043885674413	0.14468645857776313	0.01508088168149091	0.38260535899776216	0.05488601434902791	3.1490175897245646e-12	0.017080196115085933	0.14204290602391267	0.9042876947218519	0.46308592361415923	0.044992848230427845	2.596633999000986e-21
hct	sle	-0.08123990885560696	0.043343218028571814	0.004278352491090858	0.03719923293156791	-0.3288262726053692	0.7094191215694761	0.0020630155015855293	-0.01926691193129195	0.10978153099134288	0.8606849583598913	0.1396656572294531	0.3233504679303228	0.6657902903008024	0.24385925301253214	0.11602012734344201	0.035564644031808895	0.3312294947148384	0.1901706174994008	0.08155236338021289	0.019197615271623912	0.0972764701097347	0.8437263590523019
hct	ibd	0.04014160212166084	0.0400789346193505	0.046786179217465355	0.030324985221117713	0.12944903230458338	0.9880418647705634	0.020897376605373365	0.10775985498135994	0.09332868117439616	0.24824303027902844	-0.12985418828544049	0.24863152426762558	0.6014784280142185	0.009194697077967122	0.07344279490644531	0.9003688912799853	-0.10242585449292019	0.07139059522528654	0.151365546113909	0.08136696162795522	0.0718100911611597	0.2620937028072092
hct	ra	-0.02021466565832724	0.04141348319383547	-0.05621745773959495	0.03322538047139627	-0.16579023742708202	0.9764953259014314	-0.010489349192076974	-0.007500151286490244	0.0517706650878842	0.8848114536279061	0.010170951093407864	0.1454451111519361	0.9442495147326919	0.15569854819006304	0.0679211452103295	0.02188586990918856	0.290195386527059	0.1291153480982833	0.024603818285926782	-0.025999946707745265	0.05066657132365204	0.6083535209582092
hct	allg	0.012891381829478793	0.03148057011613585	-0.009520718398842314	0.02858708167116114	0.03716542811241365	0.8046019920336752	0.0010040517211646373	0.001655372222638457	0.017770246280481457	0.9257810973668944	0.03681528603963346	0.04861476085011563	0.4488784348365982	0.03242135364925099	0.02353841003483312	0.1683945509992531	0.05629051929935258	0.03728492391845215	0.13110992915767802	0.008250179994507202	0.01739051232473605	0.6356357643710415
hct	asthma	-0.017553958980050147	0.03664869542957816	0.0038977610715203717	0.030547980889163943	-0.04678757067902518	0.9503674675058332	-0.013325864850410698	-0.13089670268153233	0.0431536711582929	0.0024191966575749686	-0.318398402207221	0.11459618578844213	0.00546209286824717	-0.0918208010152828	0.060827146078759005	0.13116171893608164	-0.14015129725385655	0.11115042607839018	0.20733928603064897	-0.11757671027984773	0.04273975995314331	0.006519408521046707
irf	sle	-0.09816893493167261	0.04468090838261882	-0.2954530863832511	0.06692844485885237	-0.8190756859889596	0.5015948996439474	-0.0035222989583636455	-0.10733230548855119	0.06833800507889819	0.11627343126022378	-0.2526478309228166	0.15833693118624076	0.11057047538543818	-0.10011353040972745	0.1145843747919888	0.38227612615362766	-0.04167993533747705	0.11815219272456871	0.7242647704268915	-0.11746424369152111	0.06537470333373478	0.07344752437957085
irf	ibd	-0.16525477411663617	0.038164581797205235	0.027278499526858235	0.03431056671892376	-0.2776625903783135	0.31603148701015227	0.006971337201147492	-0.13452208288742304	0.09461171035087466	0.15507464223252387	-0.14614926573191483	0.23307632241345935	0.5306299541834227	-0.27363967572634934	0.062447551452295004	1.1764232204669366e-5	-0.2302731824417883	0.05477098295417773	2.6190114046960486e-5	-0.20003807674399993	0.05968552217470568	0.0015034407392130224
irf	ra	-0.011207395103481862	0.03573265341901745	-0.011969453555484105	0.02898155463375376	-0.048487888304780444	0.9998245038743726	-0.008019844469600843	-0.010577331573762366	0.038962753695168315	0.7860273432650696	0.009777589302701966	0.08907706133686863	0.9125953426503826	-0.04458918646892437	0.055533149815030616	0.42201566883551883	-0.07263507282062198	0.06174734582994255	0.23946421268779716	-0.01594803666175643	0.03697597520094096	0.6665937184354644
irf	allg	-0.026982926053415745	0.04035496557457842	0.041074803552654054	0.05839244997054537	-0.08314456388971962	0.3600007285296048	0.017323195051988285	-0.032707601763871656	0.014374879438114668	0.022886110511170323	-0.04683027488980983	0.034148549860546815	0.1702598446099901	-0.05040345946187764	0.019424860733040738	0.009464837343506342	-0.06787245855491908	0.02808700810214939	0.015670214403237796	-0.029748684217906964	0.014236122404927503	0.037510397121645014
irf	asthma	-0.04789943773215297	0.041550279250507166	0.05485887551366821	0.04697599057857333	-0.2215857425343457	0.48719313175644546	-0.0015686135893306086	-0.0477511177723045	0.0338342784240371	0.15814920017140602	-0.03125188631558219	0.0807582046550741	0.6987703151100613	-0.07913608358149236	0.05079265944154431	0.11922802030085346	-0.07650342554916989	0.08101236045450173	0.34499458795598736	-0.043741114854393415	0.034009167339197156	0.1997281903600765
lymph	sle	-0.04781835062931777	0.04287386074742141	-0.06770518163154156	0.03319930384911504	-0.3183225099989102	0.901230000703256	-0.0032416392096756377	-0.039107211995384035	0.09530581430966098	0.6815609850616506	-0.08587341357992903	0.28873227201536794	0.7661494158483746	0.21834060072470904	0.10366918306309646	0.035193208811633805	0.2549436491127768	0.17415315639838327	0.14321994989811657	0.06593561886214068	0.08199568827245886	0.42192727169182065
lymph	ibd	0.055322516940755156	0.03977087336230937	-0.1376299013099966	0.03115644842117784	0.007832907432169023	0.9018600554104867	-0.04007187277064428	0.12713428349197023	0.08079657350080459	0.11560058243973542	0.4554662962547696	0.2723071824129644	0.09440223070051434	0.15337841463914328	0.06863996739660377	0.025447887408600087	0.2805612866031453	0.12284729132275536	0.022382022874210726	0.17078433671509607	0.060744291874886544	0.005894163946648045
lymph	ra	0.005915155138608263	0.0418792935656414	-0.019440193852480765	0.031095479219287025	0.009269961722095982	1	0.005150958302605124	2.2996633092694068e-4	0.05805011909185531	0.9968391778019491	-0.18145535744770366	0.22730918177714052	0.42471061523814546	-0.07254812919585106	0.06236601541378801	0.244722480925007	-0.37991816710052184	0.2040876704630614	0.06266740091217594	-0.0667683795604461	0.04981231550555686	0.1811907123874504
lymph	allg	-0.024759088632558816	0.03206821427472693	0.00409644112695934	0.03690373782445384	-0.06709489357767477	0.4022397186959502	-0.012555152823090034	-0.06115600360697228	0.020770357550152968	0.003235934352519923	-0.16378978081301973	0.06638456337932727	0.013614113009338347	-0.04197613594174747	0.02155702000312	0.051509057298549224	-0.03730502949832282	0.050229105842701	0.45766486583621996	-0.06360140252315176	0.017352479139900415	2.905909646283092e-4
lymph	asthma	-0.02581890550303375	0.03572733882921779	0.009160727004998396	0.029988853759457753	-0.09061027200121169	0.8450344256230748	-8.956975782034828e-4	-0.06261043057882741	0.041007719092539356	0.12681169137538587	-0.16982966409309533	0.1251870063648861	0.17490587526056411	-0.09242470414573598	0.052056726655566904	0.07582174832517345	-0.0818928693113179	0.10189077652451946	0.42155181601109426	-0.052353554170232	0.03876304879450251	0.17799194349047026
mch	sle	-0.1613130465339599	0.04097428847980643	-0.1828264348587245	0.16373779556823603	-0.6889664500145574	0.10574303375285395	-0.00847819870467717	-0.24830977896252993	0.042326868964183376	4.451408438735207e-9	-0.3935120369121932	0.08571723935316852	4.415173557426044e-6	-0.26760296911324616	0.05928290268505239	6.3616487969566684e-6	-0.2378596648143585	0.06717315152108985	3.9862403035815656e-4	-0.2161666964809364	0.040670890202357035	1.5413666195416106e-7
mch	ibd	-0.02446722148247953	0.038960005308919674	-0.2044889573527826	0.03558583862618806	-0.27203307755485673	0.868105947479141	-0.038241393291024765	-0.07115336837136035	0.04274207631995245	0.09596966259836798	-0.06933880664611848	0.085804558500671535	0.41903205882741856	-0.02558633162508538	0.03547013761650882	0.4706951055025114	-0.05106607820209064	0.031048247567633747	0.10002487879296316	-0.06737569760539541	0.034372434383988446	0.052313502178878306
mch	ra	-0.0847339611707151	0.03833052504261119	0.05161381317259067	0.11594295248214634	-0.23262141718896956	0.1207411672808131	0.005726914653164397	-0.11913403558450379	0.024462634831956445	1.1157507216826823e-6	-0.2164227257605177	0.048133612296964175	6.914909724153873e-6	-0.13768425031617876	0.03705845865774639	2.0294197891296303e-4	-0.21295660274638628	0.038467059789076934	3.093217215622187e-8	-0.11610519268386786	0.024495544577044608	2.750380970985251e-6
mch	allg	-0.007580025114617845	0.03127070175320718	0.006365286713329691	0.027207365931846247	-0.01909133017498877	0.843159383439369	-0.0024487662963810094	-0.004801487427167703	0.00858328700908241	0.5758890257569714	0.002689153070703435	0.01757698484060598	0.8784039108444981	-0.013345334754005829	0.012918091887206759	0.30156963568881073	-0.0035131772366918668	0.01817505996860533	0.8467266915119489	-0.00716291684478267	0.008181041343422131	0.38164246284886527
mch	asthma	-0.05976453676201228	0.03239093475268594	0.014532580667567177	0.07198515765763985	-0.16186077481439867	0.10005908366911845	-0.013271525827900013	-0.053258129306459255	0.020704157658050806	0.010101368576692643	-0.047747904293837455	0.04061443660914332	0.23973927568333608	-0.05838061259956222	0.03186560927752404	0.06693825373545952	-0.05291572501947872	0.035998916053857695	0.14158192982452786	-0.051763836657723085	0.020392997122900564	0.0114972973938472
mono	sle	-0.047464600008043416	0.03703922850065229	0.017123691293560284	0.030203622305666963	-0.2034834383128987	0.7371420693581946	-0.013086168301362935	-0.13300631190802123	0.06119956792746426	0.02975615897121556	-0.25560818583606737	0.1444493570166368	0.07680464350473293	-0.14128366919191968	0.0766479997376438	0.06528824585936922	-0.08931034865485188	0.09670138975548402	0.3557110681440061	-0.08318132215402566	0.05365960080875938	0.12182375250752624
mono	ibd	-0.10996191573379746	0.045213641196877465	0.004161260194012657	0.04635074669671968	-0.3528324838295031	0.4858644998255334	0.005117972240033196	-0.1131634828481368	0.08104706056704768	0.16263356232516146	0.12470548268866322	0.23447801346705172	0.5948347601098576	-0.026753265992197958	0.06492228151149246	0.6802797461590835	0.1835718434852165	0.1087439571809114	0.09138997059983482	-0.05532959975143619	0.058635021714474274	0.34777926112290425
mono	ra	0.011929580904256078	0.0386368400420214	0.06312793961972366	0.03133802399113806	0.11231788824039694	0.9965757852694763	0.011154272701094108	-0.015936751598070033	0.03424560196566425	0.641669110530272	-0.0489674234835009	0.08142649152981031	0.5475937859286928	-0.11813372542606217	0.04572348423011335	0.009775942498335743	-0.31422841307296956	0.07874666734983898	6.597003874793708e-5	-0.035654039677557	0.03191939699739126	0.2646411715527363
mono	allg	0.0026572311413581027	0.04088753642843004	0.006476589134931005	0.03214707692305714	0.01902096114270104	0.9999999999393632	0.010283847521548343	-0.022104665261894134	0.011669276636001646	0.0581902653914774	-0.03046904974061768	0.02610359513028108	0.24311517263937876	-0.03779148801199069	0.016217190012983357	0.019788444065193228	-0.06055528746565786	0.03440009333422069	0.07835299765878169	-0.016969403653326946	0.011376623977265528	0.13647704520713375
mono	asthma	-0.028578086484725623	0.03287073638933518	-0.01593115265203314	0.03126998600245492	-0.09432466118831279	0.6055480855721745	-0.0059590615694888145	-0.011177490459386914	0.027353276174554686	0.6828079586772102	0.003358678045759681	0.06198356607887064	0.9567865050816724	0.021913107113160083	0.04085489167764581	0.5917067700230241	0.021099386623160132	0.05470124076036392	0.6997037236246024	-0.017692766099170854	0.026949908735643065	0.5119302578566842
mpv	sle	0.048172745241186546	0.037779792324967934	0.026676334732959814	0.03961994122090571	0.3416311715030357	0.5442422219540944	0.005218022301656529	0.01076669915982988	0.03680062379354807	0.7698520801040074	0.017802468709923067	0.07057932726007574	0.8008606079856597	0.020618391059685444	0.06622518895403322	0.7555439897501233	0.031736089263538325	0.06597398483217348	0.6304884621800535	0.020491747449018872	0.03723605402257141	0.5822860668382284
mpv	ibd	0.04296550051491259	0.03186135100473667	-0.06385537252914218	0.026492047910342598	0.02458161381909828	0.6331263551053131	0.012367673666961228	0.03633888170516529	0.04214317213449274	0.38853779981144404	-0.037521554670704664	0.0842762582915561	0.6561600977434983	0.032182827535034424	0.03851963105224241	0.40344098393523314	0.020252881885734375	0.029168479235280854	0.4874681514785426	0.04079345175942898	0.029116026630481923	0.16371256467562195
mpv	ra	0.006966735580103966	0.03934269997022488	0.0026353703914486857	0.031062242500017056	0.035080914725654534	0.993879567158225	0.010629332508432678	-0.015885513359306318	0.021709110744532793	0.46432478367165264	-0.007924190379292428	0.046299770647673356	0.8641060824856541	-0.0679812672135692	0.0346785288624718	0.0499575459082309	-0.14937961674545264	0.05173125714468816	0.003881827253953161	-0.004910729613121184	0.021879168614618194	0.8224863822367265
mpv	allg	-0.022404914266852555	0.03726536328959887	0.03254755263517458	0.07444133866967442	-0.06351270200749853	0.1751447336938394	1.7528459706887565e-4	-0.013987006947957481	0.007754024234586487	0.07125663842911667	-0.01523669494192647	0.015867404048274136	0.336928767159399	-0.025676065995108056	0.011725450012044331	0.028540752405580374	-0.045408930697369954	0.017089009582482266	0.007879248593274208	-0.01308563664761478	0.007660497745713799	0.08805961830665837
mpv	asthma	-0.004892602351403087	0.03673738421549452	-0.052743336047347184	0.03011431064098998	-0.07508879705533902	0.9971820732479841	1.9548685573400826e-4	-0.008675629477095255	0.017888148295075425	0.6276812010992163	-0.022309878547695353	0.035416822909283316	0.5287448307288014	-4.927588011940913e-4	0.030322735239438615	0.987034568850541	-0.009122923470845645	0.03474116591679969	0.7928612675138177	-0.007191860231558155	0.017655800508829218	0.6839310965441973
neut	sle	-0.1816411700059715	0.0393730587198548	-0.08141950776733745	0.05925202854123584	-0.8502535475001128	0.16450667534425042	-0.011141886666317064	-0.29134047352129244	0.10004087228875917	0.0035887616184773177	-0.482768690501599	0.2645276290698539	0.06799773924702568	-0.24267394085585314	0.11920026949233631	0.04176535903683975	-0.30346886132995365	0.14698758887221075	0.038961967945906256	-0.2656703653374918	0.09178333401806008	0.004167421009951795
neut	ibd	0.20606704390870378	0.04268095977098263	0.20442681839930266	0.056823646744037615	0.7511096115139988	0.2109753133911994	0.0715448848152237	-0.15224093326120655	0.11442864724668127	0.1833719505056012	-0.9350052676200498	0.31535737523270496	0.0030277451238411857	-0.3595172395213433	0.08652110941919951	3.2492549516761515e-5	-0.40679957757129426	0.06941777112995107	4.624080899644292e-9	-0.11482138544900898	0.07116693330648191	0.11217891003481041
neut	ra	0.022387112151282945	0.038383433451053994	-0.015593267424398613	0.030655975515494104	0.06571092019725934	0.9720433527089745	0.009581937125987238	-0.04491918215374478	0.06042050728482934	0.45721372975048963	-0.25148316647321173	0.19846272801316944	0.2050996414192081	0.16012091001574918	0.06843385199780071	0.019294534601235314	0.19956823346062436	0.08375845913063255	0.017187891895820772	-0.018338849097710767	0.052631107336991625	0.72784203170641
neut	allg	0.016901043111049265	0.03303583196627167	-0.004538887096711863	0.03134776084885319	0.04579478285587977	0.6981778335588863	1.5079422226060846e-5	0.06706020481618506	0.022913412549666817	0.00342602217901093	0.34541670585764295	0.05612363445899783	7.528258016975542e-10	0.07141597725301908	0.025009705010635774	0.00429649861994174	0.06498264696076061	0.0992809705980886	0.5127686330443408	0.029152050811015975	0.0198702250680461	0.14370881353295556
neut	asthma	-0.07622627204336012	0.03688162804922844	0.01869811530482502	0.04873651029261713	-0.2262549055711214	0.26295033401982243	0.004976282210769052	0.09004705386482413	0.05630185900874104	0.1097401904931136	0.6178355361026093	0.1453990653301952	2.144969340611702e-5	0.03241735326886642	0.061246388448356066	0.5966014340227992	-0.15016408360315436	0.12034290750269037	0.2121036889126424	-0.07856443798216291	0.047432912389604724	0.09923141462528012
pdw	sle	0.08880695108466066	0.04484599981283701	0.15338499003878708	0.05437633094006406	0.7026375802640337	0.40080875824276696	0.0062862059454545085	0.044963454655953874	0.05889570278800418	0.4451998245214156	-0.1857271975953255	0.1396618300860275	0.1835726230071426	0.04938890142526267	0.08150537252478092	0.544542081983407	-0.0732680017285503	0.11537719341068116	0.5254087214484973	0.04665542066210474	0.05738550060402437	0.4167170625288107
pdw	ibd	-0.005234626541104953	0.04048775828044657	-0.060449794357605856	0.03087076227977525	-0.08286388256539286	1	0.051327305470433036	0.056013046131113436	0.06879684010081905	0.41554155096610307	0.007082127700402892	0.1719366876226045	0.9671441682465354	0.16966274128612163	0.0640228383674161	0.008048351150567037	0.17710855836617379	0.07292797481256016	0.015159721563493298	0.08938572491441951	0.04570081664069338	0.054713098226773296
pdw	ra	-0.004455967059657693	0.03607840177088314	0.03519902188732836	0.027849395569506327	0.021620713076577085	0.9999999476458833	-0.005241736257836645	-0.016654421054739486	0.03198016311183746	0.6025245747787411	-0.10653115505111878	0.07773761144010241	0.17056394901455074	-0.13318634646996116	0.04727009566735491	0.004839002237839842	-0.23037468738517042	0.07396877377264115	0.0018426589493064655	-0.02079628472083924	0.031153531482224193	0.5048698124845764
pdw	allg	-0.037918485890741	0.04978200241998623	0.06670431713086876	0.20819052594465984	-0.0963353452869686	0.18645555652078796	-8.321091572812724e-5	-0.04174030642804231	0.010813300479910073	1.1334555491340598e-4	-0.026791496050070744	0.024715895211027235	0.27837438493031663	-0.052679969910900404	0.015946911381661256	9.549989073675361e-4	-0.05849451897840341	0.026436719311497773	0.026923580687561434	-0.04085579257377202	0.010734519440444602	1.6398904257223016e-4
pdw	asthma	-0.04870295458746333	0.030349703411805925	0.05911546306429782	0.04623267299249	-0.16109908139461865	0.2918695981591807	-0.007045457617974407	-0.06397022480859209	0.02628410041970873	0.014941277721069002	-0.11660668849969986	0.0613717170921022	0.05743220866600307	-0.07306307391290376	0.0403539575002663	0.07020970807974554	-0.08871969213002862	0.05691997693425146	0.11907354191305883	-0.0708850108248692	0.02675995339042185	0.008492636140726546
plt	sle	-5.698379720419366e-4	0.04309291911782788	-0.07884326598817051	0.03022911359884176	-0.07481945747671481	1	0.0039429827866749555	0.04619140777383629	0.04957473780328734	0.35146421943403117	0.12205724668203763	0.12006812258089329	0.3093596357938626	0.16044375183746495	0.07065434663331789	0.02315749235757789	0.2323266858574078	0.1506910933403766	0.1231364655337881	0.009226114897139514	0.05015412059006829	0.8541247998454808
plt	ibd	0.06224980742735324	0.040622994083922274	0.08439632050838611	0.034894988910405246	0.20813572606814595	0.8002144549129083	0.03988605929484042	0.019140312722785293	0.06119043238700455	0.7544332924468675	0.04394872417457906	0.14707707097566455	0.7650817799998217	-0.0047834864069163825	0.05172928096529403	0.9263234000650868	0.02505291110953234	0.059457411309721604	0.6734930056761461	0.029754572234731984	0.04253660849409467	0.485726570237242
plt	ra	0.008968702231864058	0.03782345020164634	0.05199022223880913	0.03124719063123337	0.08549174951311704	0.9997214082449185	0.00806210299821879	0.0033883563454094575	0.029463411134182268	0.9084433985657858	-0.06505210200768906	0.07325232113496148	0.3745110791272619	-0.1531708097571134	0.04247691525859545	3.1097982727565804e-4	-0.28321504241060413	0.07061252682643715	6.050493497064334e-5	-0.011478057107240121	0.029981180227322515	0.702012560978719
plt	allg	-9.185958878156945e-4	0.030943576247486032	-6.583242109526306e-4	0.02625555463651179	-0.003168755581915856	1	-0.003670971051645714	-0.013279429618322642	0.010799769346338091	0.21884577725298188	-0.04614964161733711	0.025903345569354266	0.07481296521669356	-0.008783046808603904	0.015109731034021783	0.561048976907808	-0.014062405549247536	0.027618733040539814	0.6106387729003957	-0.008996483391085833	0.010230827728602478	0.37963880667801486
plt	asthma	-0.0023979858810894705	0.04132113745589989	-0.034111013625080844	0.03114009359239959	-0.04155509228379056	1	-2.7380879854350536e-4	0.013001301850308388	0.02555100063882225	0.6108662808765626	-0.014000086805723167	0.062432445936319955	0.8225676300257103	0.020248396410714763	0.03802631393094799	0.5943909540975176	0.03498758024820514	0.06726024389421931	0.6029366048745541	0.01484257085708072	0.02474455038113815	0.5489666035666243
rdw	sle	0.311062551237791	0.0444031074598231	0.06104553532653061	0.3500735921835671	0.6990766263762975	0.05638002681065777	0.009315920257284616	0.4070238950329576	0.0642918256194187	2.4376535364835763e-10	0.31305569575464065	0.15146054714919727	0.03874240116645167	0.2982117067525843	0.07869413617460085	1.5094866710919298e-4	0.35112146917366704	0.1082066509667845	0.001174853653606814	0.3375962463168666	0.058765925423410074	1.731964346983177e-8
rdw	ibd	0.0048047055155916165	0.03661267678839313	0.00975103752769158	0.027067655812970416	0.023296165605312332	0.9999999999172305	-0.022726051819761516	0.037641825423177414	0.0557763852344118	0.49975817612171114	0.047944588888934235	0.13874522760431202	0.7296745596650096	0.028801219588531757	0.05237994261679075	0.5824208448155845	-0.014158080386404315	0.06469902493382466	0.8267825637448932	0.035063403711309386	0.04010909425569683	0.38408284368281764
rdw	ra	0.15567191137833122	0.03950623864134135	0.012849389784875393	0.2675415116195882	0.3891079740980393	0.0304928772223855	0.005970259524579388	0.18356736947948876	0.0303724821496694	1.5045966046580527e-9	0.24155563156835583	0.06963142727057149	5.222818918571015e-4	0.233113331452774	0.04778164301168795	1.0677567985242079e-6	0.2987593179550183	0.06891342724925947	1.4557167742759837e-5	0.18287677650958278	0.030747991700818402	5.724514256215391e-9
rdw	allg	0.004035428666761896	0.03202780695563692	-0.0047749255633426245	0.02647135364298479	0.012176055256558124	0.9973174188962536	2.0276310504702133e-4	-0.001837181342067419	0.01017580800222043	0.8567254946543622	-0.03026342666997411	0.022884323236630307	0.18601757191567359	-0.007487455111067203	0.015245915767727708	0.6233470988643808	-0.007508778665010318	0.025225838567136245	0.765960994510015	-0.0019112013626984442	0.010158253123920342	0.8508473827296176
rdw	asthma	0.08988684498145631	0.036058568697583115	-0.01839256693941179	0.13201880659567353	0.20696623506718917	0.06400976249208812	0.011035520087746798	0.1182446588147027	0.025921743603317844	5.076497870804315e-6	0.034923992387242045	0.058251647456488156	0.5488151370037602	0.10950753734146319	0.0382494369702625	0.0041967136411346405	0.07544246778933639	0.052228725570897	0.14860874714988284	0.1302511229439674	0.02640982922481498	1.2350036819876243e-6
ret	sle	-0.0745281123167324	0.03902944194387087	0.00165095768306349	0.03778567279321165	-0.31276940545815246	0.5327806975658452	-0.005016607971270936	-0.12559505024680537	0.06388347551291759	0.04929836218764838	-0.06861794643764652	0.15895957303687272	0.6659818801033577	-0.18342298699508508	0.08149670726486283	0.02440582958897474	-0.2488073494595806	0.10912640400441183	0.02260815135608337	-0.11083717071399261	0.05880196219238291	0.06022370563361127
ret	ibd	0.019163709302753837	0.041340923150570266	-0.08082249438614048	0.031840343749165126	-0.03958411305003296	0.9998361851773447	0.027232058423742784	0.012936972192003328	0.0751284979180943	0.863281921360412	-0.18252910123508398	0.203726356151455	0.3702782295055793	0.12451744133461641	0.06364584609876986	0.05041674273855062	-0.2022399687812637	0.13742989911433054	0.14113260368672434	0.04324534165714406	0.05169859158440525	0.40525279866833397
ret	ra	-0.08973739269222823	0.037266121552157486	-0.04260554758134562	0.08241059691592485	-0.3161009120659916	0.11691975226786777	-0.008534125482963553	-0.09727057274449678	0.03320283635643717	0.0033941360739975315	0.12861493185448863	0.07400403599120807	0.08222053516274119	-0.11606442392100852	0.04892999533185278	0.01768966879802227	0.1098835474306048	0.06357604125375456	0.08392014906808726	-0.12128437236228555	0.032616134281103534	2.325018139904265e-4
ret	allg	-0.0022718295397595447	0.03811522376917361	0.0057780041934826325	0.029801075298005724	-0.004653638666574293	0.9998262111074125	0.0025314529391096355	-0.016422457072525064	0.011483910223275301	0.15270538667279926	-0.0065223620423249876	0.02611170675589528	0.802752158139932	-0.006605076117551994	0.01613410148783577	0.6822563736276509	0.023412936795317085	0.02673525708284625	0.3811754063183459	-0.00990357848444478	0.011253139413927192	0.3793620100280317
ret	asthma	-0.055983378601589466	0.04946553203522342	0.05641932143438175	0.05608893929394663	-0.21553089460300925	0.3959294771540891	-0.010340310588928195	-0.04751814356854846	0.02987440385747246	0.11170025170789928	-0.049804700756656446	0.06570180204253416	0.4484260644652298	-0.04110633086160575	0.04472444449325813	0.3580421708855476	0.040267585500153746	0.11286689794903366	0.7212635833815687	-0.03753806372966014	0.028943495447091905	0.1956781748675934
