## Supplementary Tables S5 to S10 for "Mendelian randomization accounting for correlated and uncorrelated pleiotropic effects using genome-wide summary statistics": TableS8_full_results_reverse_BloodCell.csv

trait1	trait2	gamma_median_causal	q_median_causal	eta_median_causal	q_median_sharing	eta_median_sharing	p_cause	rho	estimate_IVW	se_IVW	p_IVW	estimate_Egger	se_Egger	p_Egger	estimate_Weighted Median	se_Weighted Median	p_Weighted Median	estimate_Modal	se_Modal	p_Modal	estimate_MR-PRESSO	se_MR-PRESSO	p_MR-PRESSO
sle	baso	-0.002946484237924374	0.03143330029570836	1.0390273715092484e-4	0.030935439181930393	-0.006481696325478935	0.7173498163236495	-0.010304875234348043	-0.008399190215493213	0.0034619855311131494	0.015261248931231725	-0.021511659852913322	0.009506367273208772	0.02364379151267082	-0.007337385215825175	0.0031843566887283666	0.021211586012866164	-0.007171467987135721	0.003926358743258455	0.06777598767973032	-0.00654722286385228	0.0026387479860218387	0.016502053645185057
sle	eo	4.8475108860224474e-4	0.027860356553838495	0.0023414391680861117	0.02456138451896671	0.003807799207058039	1	-1.9507735850954257e-4	-0.014978586756709655	0.005110408146114115	0.0033787693576884967	-0.057630584169922956	0.022000702470092347	0.008806177634921308	-0.012018143163150776	0.003991637889142897	0.0026053466022980497	-0.00695261984999912	0.005082477223497129	0.17132494767419412	-0.01048590755103317	0.003638803376783123	0.006094047208833443
sle	hct	-0.003005569856978349	0.025616365544730228	-2.3646719982189023e-4	0.02513517647978522	-0.006719795282988282	0.7681484430626608	4.539800643656635e-4	-0.0046399725891916	0.004077484256489246	0.25514142476036566	-0.03122206418982607	0.01563203074896804	0.04579115064305461	1.017713811431105e-4	0.003086464483920748	0.9736957602640014	7.178135022632703e-4	0.0041226154904994644	0.8617742640981341	5.276487474498257e-4	0.0023620751797325534	0.8241471682686694
sle	irf	-0.003789510068960916	0.036596482766309356	-4.5773013674535164e-4	0.05510449907124998	-0.01500650805542095	0.42328539545009386	-0.0034594741766799776	-0.002687745681593078	0.002989147415660501	0.36856318620439543	0.0010077883896942323	0.008833676160596063	0.9091705523994331	-0.0012912138854424126	0.003283068161374098	0.6941017023104262	0.001704492721949169	0.006620200610080925	0.7968171756784084	-0.0026165965753377307	0.002692595380779159	0.3354170464881052
sle	lymph	-0.010805842222353292	0.02760367750122211	6.200791570538684e-4	0.06486401451840887	-0.024831946227001724	0.0779496906275187	-0.0013710958322508673	-0.018409257506404108	0.005299315862975536	5.129651066253044e-4	-0.03593038015881068	0.023055990956540536	0.11913923907431712	-0.013725166996943285	0.003667312240252481	1.821489111209686e-4	-0.0070026863533977635	0.005126529679613184	0.1719483425879793	-0.014284175393018456	0.003139921027124194	3.920005274005975e-5
sle	mch	-0.001166945193133098	0.020911396283595025	-0.0028505666303476314	0.020461234983324156	-0.004874619043682199	0.9981223203563144	-0.008261735074760213	-0.004917984803255016	0.004065042482727389	0.22634654374924834	-0.005975255365914011	0.012374756631089544	0.6291962708836496	-0.001665379923283961	0.003259890135367867	0.6094421214615278	0.0014689444099404703	0.004042790781387464	0.7163441161108995	-0.001471960907879265	0.0029333495390004454	0.6180093229902506
sle	mono	-0.007729121003771516	0.026813552695709685	-1.073687466465677e-4	0.03971102235202875	-0.017360790665181817	0.19228506516826438	-0.01342559299654371	-0.011417122062704956	0.00486195113112953	0.018861384477948464	-0.02617829359590308	0.021696092458740178	0.22758998395808816	-0.003113700378310104	0.0032136980303252845	0.3326031041273672	-0.001930596014216579	0.0035633311345347135	0.5879595385855103	-0.0076906723954039205	0.0030902187593628326	0.01634191390598902
sle	mpv	-4.601815950740229e-5	0.0243313385804523	0.0022951097838345897	0.021471257992537254	0.002209956278592518	1	0.004258763454970603	-0.0035006206377878645	0.0032088318968784882	0.2753023609850614	-0.018055678796641043	0.008276525006237243	0.029142531351325163	-0.007262356805619081	0.0032983046386660746	0.027676232839614352	-0.011074715428982196	0.0046696483613104635	0.01770943273402238	-0.005328000486439436	0.0029388253823058427	0.07539625685385536
sle	neut	-0.009110787703369773	0.02734782381200998	-1.768319576390481e-4	0.04901743203796051	-0.02014582655360137	0.12762486395194864	-0.01115966443327504	-0.007125971774831124	0.004226072701997823	0.0917587425736828	-0.022803700468748703	0.011994416253168482	0.05727673491789109	-0.0023525701378225954	0.0033113666705277055	0.4774233130490818	-0.0013453244713092227	0.003799596296247499	0.7232861459164548	-0.002532872086708725	0.0029644817622159446	0.3971241788933061
sle	pdw	-0.0012590812974979733	0.023861721604988426	9.497093023344402e-4	0.021839845144227495	-0.0021674582795285233	0.9999085116448693	0.0061909493036779685	-0.0025909673516169044	0.003489338778473659	0.45776131334724457	-0.02534765507209684	0.009322786581438338	0.0065500880160247466	-0.006482431739579546	0.0032067579310262966	0.043228981041160616	-0.008615146210306443	0.004290199327077014	0.04463274201807001	-0.002826891353362759	0.002722269306754956	0.30396741592726423
sle	plt	-0.001129590817748307	0.02449547633008909	0.0014706342477067641	0.021723372696159822	-0.002132855673290675	0.9923971606952456	0.0010871543081337174	-0.0031655031523775963	0.003634925615078724	0.3838318268268832	-0.017567344105883703	0.01995643552679048	0.37870511941508345	-0.007555755160089956	0.0033953007703570524	0.02605730500455113	-0.009582073763116108	0.005377928088737	0.07479151419215213	-0.004455577999565699	0.0030099284028124187	0.144946436679172
sle	rdw	0.0016410728123244232	0.021315562044015936	0.003977122159171067	0.020347807954037143	0.0075998166508199905	0.9317974063013894	0.007720439949755366	0.005569804193030256	0.004130886404628752	0.17755179039321872	0.01567333216022124	0.013549664997176383	0.24738183924047985	0.001607689326233501	0.003041884611942957	0.5971401868241002	-8.103358215517942e-4	0.003775326539549953	0.8300480603134044	-0.0016221141971426922	0.0018633912786308903	0.3882626747102993
sle	ret	-0.009001683175141655	0.02721527159665797	-0.0015559324983865958	0.05159395540185053	-0.018606420010296568	0.08504943420876696	-0.004465409919291857	-0.007656881358178839	0.004421529079079612	0.08332217812987856	-0.0339994090901633	0.016949071568702272	0.044858945264868444	-0.006325775784057409	0.0035556115117777814	0.07522395219974697	-0.0022809907559067644	0.00494685965273174	0.6447277652439751	-0.002815502536897168	0.003182506620453928	0.38056343577019613
ibd	baso	0.0030009227472926497	0.025651967342099666	-0.008074655041200307	0.02308742483500475	0.0024089436516203165	0.8101610623072595	-0.013492721752156604	-9.731789207046394e-4	0.004056120745724028	0.81038569497828306	0.0019407409183724064	0.01234526603977934	0.8750830727009824	0.007752959577122537	0.004525112740830885	0.08665395246009859	0.010205284558237993	0.006473419415175602	0.11491279405512198	6.485953184133667e-4	0.0032843771294813772	0.8436047198989869
ibd	eo	-0.002625633495833891	0.022828843642454768	0.008548746557534759	0.021227456031253082	0.001531309070441167	0.9677235490831877	0.03545302774323041	0.00185345457881298	0.0064360295037061335	0.7733612390975757	-0.04063561515566024	0.02366491882890995	0.08595640154657014	-0.005512659647056767	0.005190202485810638	0.28817755751091184	-0.00528069969113909	0.0062202149218469555	0.3959048000094727	0.0017174252921615869	0.0044205566786908726	0.697988300509703
ibd	hct	0.003644106249045548	0.02694105348280759	-2.0670673054086833e-5	0.026650399983131883	0.015319784973642947	0.7210650572809973	0.02089737510360311	0.0028764320667687446	0.003916218662949929	0.46264881145243064	-0.00718395225148138	0.01265450378850171	0.570239204050514	2.0509749150914673e-5	0.004817850288995861	0.9966033891081924	0.00393052078625078	0.0073787808788499856	0.5942558836085163	0.002952735717931229	0.0033420691983466764	0.37775225452039896
ibd	irf	0.0013099806278760325	0.03618173136809107	-0.01939449037410259	0.02537556618438282	-0.006900048708908597	0.9998688625083197	0.006971337577497777	7.75567240687551e-4	0.004559615337980638	0.8649355170919841	-0.018457224141650495	0.013639435989601885	0.17598379891222193	0.004276539093747451	0.004873627501091121	0.3802228097376535	0.00522186944131664	0.006908588294985024	0.4497380083256713	0.0028070985844623085	0.003559601608932413	0.4310620600871561
ibd	lymph	-0.006045653410919526	0.0838214470182497	-0.05215187219799918	0.1048415064684035	-0.07191383394970756	0.8985203140565305	-0.04007187255299644	-0.014205727268796388	0.005924581884384441	0.016495655670137093	-0.0317132935858669	0.019915313685436073	0.11129318669816435	-0.014627047713516392	0.0057164669943018725	0.010504725904775894	0.004869181116717081	0.009593359449586267	0.611763733010726	-0.009864754052341692	0.004551646336368224	0.031192307591460914
ibd	mch	-0.011515784825394454	0.027524667324192207	-0.011192769049441248	0.10620464042764372	-0.04314013996817939	0.07697156876770153	-0.03824139323446738	-0.017533093349680045	0.004269190129907883	4.010224547381566e-5	-0.00477802825649553	0.012108643771832699	0.6931407088847794	-0.010920219364349374	0.005115529152714523	0.03278393671304217	-0.0011817843115630167	0.007101608213412403	0.8678336744572616	-0.0186268941220907	0.0037788110251223603	1.4596910696874116e-6
ibd	mono	-0.0011451766708313847	0.03456964928921391	-0.04637103591314083	0.031719450671741534	-0.05386698474446423	0.9714303830301788	0.005117973188764801	-0.0034463498834293063	0.005343343079457023	0.518940090300722	0.007986687849307018	0.01978398778780056	0.6864373551464431	0.007565343539819484	0.004730037159853781	0.10972602005919911	0.012987994451188811	0.0065859654233393575	0.048601449399898765	-2.2032991104836802e-4	0.003952210773812264	0.9555863184519526
ibd	mpv	-0.0030914825702283116	0.026230307330536395	-6.693717475535371e-4	0.024340271167374996	-0.013331307048869982	0.8411526200420638	0.01236767359855875	0.0022498172919431327	0.0049626927095441095	0.6502995556469044	0.017946107693462474	0.015922794518332124	0.25971278855383595	8.615253349557895e-4	0.0050331952593326785	0.8640911421571885	0.0017071156508796648	0.006888040441900366	0.8042600348420511	3.255721938168397e-4	0.003974405060127923	0.9347768058637784
ibd	neut	0.01403926037569644	0.03330699097926109	0.008137038184910031	0.13498140265642408	0.046594300500322906	0.07526996794015672	0.07154488501871935	0.021308002329843406	0.005371659456811565	7.286092877197363e-5	0.01978662842284753	0.020325450499445803	0.3303096906022043	0.02078328682534192	0.005452423495026596	1.379852150278963e-4	0.022828582750963555	0.007783427900388942	0.0033573324413946506	0.021596043150459054	0.004159037250037205	4.2318592489810687e-7
ibd	pdw	0.004008659186143024	0.023864510912455495	0.0025368161658057453	0.026705326483031	0.018781839354925736	0.6335681743196958	0.051327305562642034	0.008678498939922114	0.0038505324832959586	0.024205993382670574	0.002436046489032794	0.012058323684386689	0.8398995368176716	0.005967758868045812	0.0044728011850140165	0.1821275131518942	0.00665762003003334	0.007369214622155505	0.3662940909664199	0.007904847754354592	0.0035118692625425788	0.025187996889236553
ibd	plt	0.00837920278972357	0.02386666574876626	-0.0023803998164720445	0.03579427827980903	0.02459104609636823	0.24333829338737692	0.03988605937318029	0.006367945286807222	0.005051880247393258	0.2074854630186382	-0.007212115412705981	0.01854161449578937	0.697298992237932	0.006357113520335561	0.005333344733674379	0.23327840537667568	0.006332441553392076	0.007817214090778598	0.41790355241258564	0.012725132906588303	0.004223306104872884	0.0028414000124321655
ibd	rdw	0.009623065489455629	0.029280871704359963	0.005775200696411508	0.10560540607131148	0.037546168254561085	0.1165190887184021	-0.022726051820133854	0.012978370155328716	0.0040287590288039824	0.0012755206913191955	0.0234125469558768	0.012413814860620124	0.0592939545778417	0.009538018796012172	0.0046526599984534085	0.04036305077142868	0.005489563043787005	0.007081784739536322	0.4382412177665976	0.014414044694425556	0.0033503626801383696	2.3715940366278443e-5
ibd	ret	-5.954788509716035e-4	0.022954569102241452	0.006828738028760415	0.020934127417813534	0.0037051535146163427	0.9999999961689745	0.027232059472174382	0.0023904840796060193	0.004506943226042169	0.5958344118405549	-0.023014497605868465	0.015183063070761125	0.12956975543078886	0.0029783440096182393	0.004644123663844588	0.5213183473457973	-8.384674998136443e-4	0.006448046088737353	0.8965392478374999	0.0035054209028679384	0.0036406434253021067	0.33648376516730216
ra	baso	0.004457768103347061	0.025272192316027578	0.0027629522100979416	0.02382441606275222	0.012660978906827451	0.732677992763797	-0.002293297011409719	0.0052550408146821775	0.005871829407179223	0.3708095298808936	0.019638299884835852	0.016669593320704702	0.23876028133637117	0.01290784666950536	0.0070075660514493454	0.06547702847616746	0.014218062285056676	0.008218100812880087	0.08361401728256766	0.012109707149494036	0.0049320676628602025	0.01645856738470346
ra	eo	0.01150804899169933	0.024494635888692502	0.022307663888730393	0.029266769591961738	0.06598589016210536	0.34277277233449827	0.009849733076570586	0.013211492079707078	0.008400661654273613	0.11579460130891336	-0.006384244019515077	0.024139389608926788	0.7914145980690752	0.004452590070182235	0.00683748092017258	0.5149152668933461	0.0010664957838770195	0.007696585288983849	0.8897920086916543	0.013075842340060177	0.006414235454687819	0.0457637274894325
ra	hct	-0.0028427035277385254	0.0262087912554667	-2.921452148360683e-4	0.02406042104956326	-0.00589647106992647	0.9680081446420107	-0.010422319023569724	-0.00149156387545298	0.005734685765078571	0.7947903895607572	-0.011296333827969697	0.015486466039225379	0.4657370571280339	0.0019335067591824207	0.007009406080079621	0.7826674325493549	0.0021519810789415728	0.007987173750844729	0.7875991057086058	-0.0018010216296991972	0.005233475990781817	0.7317479138998884
ra	irf	7.483402089376518e-4	0.022150259838788412	-0.006209637870520531	0.01994335290148225	-0.0035842732147356826	0.9999999999836124	-0.005461788467528617	-0.0012218672936140985	0.00519946582627774	0.8142098043584669	0.021190982399681	0.01377332681931411	0.12391365347610472	0.009366922450486615	0.006414597915435297	0.14422112788607547	0.013671339904656798	0.00835974399095033	0.10196986906897675	-0.0013342919645940223	0.005106958710540432	0.7945914917987232
ra	lymph	-0.019394116262170077	0.028610079796922053	0.0048418362907317524	0.060490657650142776	-0.04477721109180471	0.10181989902291445	0.0055366128484830145	-0.025828199878365113	0.009654130327025527	0.007465075607994528	-0.07502563880059525	0.028057002658204072	0.007494278388591624	-0.0455497341914078	0.008100607705022576	1.8766711192214006e-8	-0.07488185550645665	0.00940682524704201	1.7151880296739546e-15	-0.029544410727136126	0.007880122814353642	3.8780562606892247e-4
ra	mch	-0.004825449805114197	0.02286420113408337	-0.005443272795327489	0.021754925263804913	-0.01836796291873909	0.7449014142385868	0.00743692849492854	-0.0019674059620874793	0.006292828002111642	0.7545522268755532	0.005384189414496538	0.018349535227257303	0.769198275025321	-0.003719798922008737	0.007346034762190241	0.6125981442048783	-0.005263355049451746	0.008384530428665783	0.5301703763995966	0.0010159821807539278	0.005004232102572135	0.8396965224648762
ra	mono	-5.57079476689415e-4	0.024322402617094094	0.003357792943946747	0.02188036788997058	9.912637949352925e-4	1	0.010212445721697177	-0.006851917104294797	0.007297986066212964	0.3477934882980938	-0.03556509429533142	0.020285113645657066	0.07955725330263874	-0.017377021244126406	0.007197384181059419	0.015763211370634512	-0.03670160064642217	0.00930016288302867	7.935505516989432e-5	-7.980663915963277e-4	0.006431814897215102	0.9016171519157894
ra	mpv	0.004664882313271076	0.026324816902816562	0.00263963988657614	0.024317624709135448	0.013798973405917493	0.8164932565311662	0.011680811702504179	-0.008465599620088601	0.006191776206999745	0.1715523424099128	-0.041438902361322694	0.016637725691121322	0.0127506405656026	-0.00920856526537918	0.006421782169773486	0.15158427768401103	-0.023152643474868423	0.008507537998551827	0.006500074291013686	-0.005885914452329258	0.0054803386597552526	0.28645675009405014
ra	neut	-0.003504456680664187	0.027873830714199074	7.286651670453037e-4	0.02577433293872639	-0.00728574006801332	0.9256399720480861	0.00989069992115731	-0.02140039872130116	0.0074290204086066465	0.003968575749801473	-0.052760914593439824	0.025003187161217383	0.03484392515944923	-0.02494883948549515	0.0073653631910638485	7.057910289144131e-4	-0.06245724485365378	0.017052918890601728	2.4971260119005897e-4	-0.01138091003911218	0.006307953492298653	0.07549945040811201
ra	pdw	0.007497114482062717	0.02402803442569083	4.3724183049183426e-5	0.028314098202447173	0.020095994633276125	0.33643571144348083	-0.00233131927585661	0.011598849087997964	0.0048521542125377	0.016827579246894427	0.013117787231711342	0.013039721681111017	0.3144219439734528	0.01795185343122185	0.0069844192328789335	0.010161885110690633	0.015693971670300233	0.00895243693696744	0.07959530192768495	0.010618847572609101	0.004732707944678161	0.027724292856321758
ra	plt	0.002266141997492775	0.02453859834100227	-0.0016538451426455943	0.022468612228971795	0.0025237242467416455	0.9964042646453926	0.007808128383056137	0.007481888655623197	0.00587190349866468	0.20259802306831767	-0.006452649995999397	0.01611855984152248	0.6889177266127011	0.002710355193536403	0.006312813522227196	0.6676744470008567	-0.004980857195954952	0.008392997036227059	0.5528773964502749	0.010344049323556521	0.005331274357039365	0.05621094731765065
ra	rdw	0.0070718513096033305	0.021140998482913717	0.008820450894589374	0.022444506192919034	0.023963765031011164	0.40407070924040833	0.005740618642491933	0.004048397471379712	0.005506804255619246	0.4622403697269716	0.013228600305133498	0.015810651104085954	0.4027673169362136	0.006815743145476978	0.006050909096096258	0.25999630695953885	0.012861333603696345	0.00842508300353594	0.126872264694418	3.167369770862134e-4	0.004863215421594834	0.9482444790027675
ra	ret	-0.007289013660411667	0.024161557058263512	-0.004146214520280227	0.02590569167875059	-0.020229599884289528	0.43697737098142564	-0.005613955030823145	0.0013572232328874835	0.005466337390324325	0.8039119715043518	0.016713313009942755	0.014675847027974804	0.25477355084578046	0.013728404582879812	0.006183622352148874	0.02641039325574376	0.015213265896963896	0.00791770447551485	0.054678299225793627	-0.002735576704004538	0.005206309135369396	0.6008308962259117
allg	baso	0.04483850063451825	0.03175985926112323	-8.04350310976711e-4	0.31336464051028146	0.07681444893143251	0.001561592543428754	0.013661241304992919	0.08586428868202642	0.01380251400564851	4.942588095776837e-10	0.03469096431281736	0.05500002363016762	0.5282075748003854	0.07272162575317367	0.013606085230673599	9.052350174905784e-8	0.045308766000538014	0.027748866622633452	0.102507908703814	0.07704802681603602	0.011375492102980465	5.94983683086887e-10
allg	eo	0.2098383009334046	0.03298985214635102	0.005093792343862522	0.7721303466284728	0.24280337154724915	1.619030733398247e-14	0.1009668401233489	0.3104409836356224	0.025540987759458223	5.421372145243854e-34	0.5235532850315139	0.09283761027857161	1.7059178958334087e-8	0.4156467883418002	0.019908536163474887	8.519508573263047e-97	0.41428180179839025	0.06543831466874724	2.437745033335314e-10	0.4002958657024054	0.01922700015224019	1.457064290424714e-37
allg	hct	-0.001458886455680545	0.027889299780193496	0.0023929236921149495	0.024427056805282614	-0.0010845591289163862	0.9999995429123101	0.0016364966609113026	0.004198434979252209	0.009909705883382379	0.6718072412095955	-0.048487592514040986	0.032652988386024984	0.13756082269701442	-0.004186878365547794	0.011748728020226452	0.7215645025635382	-0.010182382456163486	0.020936444283590785	0.6267209719220239	0.0011485511799750577	0.009980898717814796	0.9085764801963596
allg	irf	0.001286787808415327	0.029311461244766614	-2.425633347809739e-4	0.02523918113519414	0.003347268515863708	0.9999996880956996	0.017024731807494125	-0.005119814408473285	0.010633343770017683	0.6301705762025656	-0.015134420882606981	0.03625238769634622	0.6763319077847569	-0.005314993773809226	0.012195810492808932	0.6629783002106374	-0.0527435666683812	0.030682749769857274	0.08561484779055395	-0.0025211393217347603	0.009380917005439767	0.7885939246530205
allg	lymph	0.018225663894712585	0.03295581156664749	-0.0057934278705190564	0.03407119843729199	0.03401304742817293	0.4274300181851733	-0.012620956234809353	0.05015589999995658	0.019139464271684982	0.00877883664225923	0.08235565747875563	0.0733301659942404	0.2614034345567924	0.06851726686214175	0.015591287951008786	1.1098369676216372e-5	0.06037232243008628	0.030281645390984036	0.046185549891690936	0.04374597758436999	0.014958656929581964	0.004277739364317411
allg	mch	-0.003437456100273411	0.029913389153230305	-0.004485992179818919	0.025692753440027367	-0.015021999292660746	0.9849488937524083	-0.002534143321076289	-0.012410912890503122	0.012113449412700678	0.3055725159254316	0.028304522403769627	0.04579697502289933	0.5365466692524019	1.5091804721910292e-4	0.012731786598500711	0.9905423831093207	0.005503487160729792	0.024490764891258888	0.8221995674963064	-0.007466191723305985	0.0099731150046969	0.45560753973360213
allg	mono	0.012066396150119788	0.03251174484827288	0.0062440605882442095	0.032256504800147114	0.034542591521772706	0.5846874541912814	0.010426017903648594	0.01749167467580665	0.01286919527986235	0.17408655804998666	-0.04251707308859922	0.04540798344302637	0.34910085874002084	0.004869258199416335	0.012960099486636968	0.7071314000419091	-0.02352946996603522	0.029683257124167802	0.4279614249373837	0.015940950933563586	0.01096765683505466	0.1488702004567782
allg	mpv	-0.011501731654750024	0.028024696127149293	0.001394862704850109	0.028443245210526	-0.024218822276334043	0.46892726603370427	-0.002997679737985019	-0.009496334811647453	0.012511715922568173	0.44785530944905766	-0.03883997649148702	0.047852530168172855	0.4169868502657883	-0.013996983281431126	0.0125290820020081	0.26392612363174817	-0.01729973057126788	0.020385245196261434	0.3960817489257975	-0.013617271965434058	0.010576725236752222	0.20051373086188248
allg	neut	0.013599813605549599	0.029698722429852716	3.129615799666273e-4	0.030651802688933066	0.026988885289134196	0.38473653416974946	-0.0024849714634013415	0.029584891270757616	0.015281169164261667	0.052863310842142436	-0.058167574656778104	0.1075008003240185	0.5884457645998071	0.015588828352577555	0.012377863316284623	0.2078815935471	0.003502951171108881	0.021456550441760026	0.8703153872109077	0.02832494751906742	0.00986224341025121	0.004886233265662275
allg	pdw	-0.01951158058005515	0.03233493169955756	0.008761693869448533	0.054839896382041696	-0.04487678982575397	0.17135088153074735	9.585765287872501e-4	-0.008125241962585183	0.01075421244452303	0.4499248018403945	-0.04027125073507886	0.039135371974091705	0.30346823234424725	-0.024934741566752905	0.01262720345016457	0.04830397526642838	-0.04313781909171732	0.023389942956668713	0.0651410051725626	-0.010980063041419	0.01025302687812033	0.2863593453932313
allg	plt	0.02034015768516882	0.03023663344452834	-0.003080754250381527	0.03652643288065702	0.038374288252419134	0.2345876848475438	-6.901810682152085e-4	0.023074150380451682	0.013870841852643095	0.0962123193553847	0.04292508810487342	0.051356291021237975	0.4032509918049869	0.04594634959663704	0.013126498111599908	4.6477888919135905e-4	0.05615010768072837	0.02454976278879035	0.022184412895070525	0.02656546444467879	0.011590461086121868	0.023790911017881975
allg	rdw	-0.009297597603211836	0.029803769725135675	-0.0062565058866476	0.030093113068701546	-0.027200301794558835	0.5963213215911892	-2.1856409795506014e-4	-0.017028015810784853	0.010454936500537682	0.10337531245084525	0.04134845373743957	0.034811090392227906	0.2349140192082193	0.0033061347491288996	0.012252150006544622	0.7872824320674675	0.017780315990609474	0.022624299909981684	0.43192921607992996	-0.016311629013762832	0.009952673043546207	0.10384929397385964
allg	ret	0.003024159632467844	0.03250178695135313	0.003054426586995773	0.028000193058075183	0.012051667632824092	0.9954038156472887	3.1550840234376154e-4	0.002404648011230352	0.009796461061421511	0.8060995903778431	-0.025030616118011124	0.03264976577474384	0.4432955919497297	-0.002458027428807224	0.012280064334153394	0.8413522810096736	-0.013789438460562908	0.028170403750198518	0.6244871056718498	0.003538343198791613	0.009518981805899262	0.7107555897015688
asthma	baso	0.016277660228285938	0.03544762001943934	0.0021527479282306083	0.03645934991077111	0.028803380233409108	0.4779566565225959	0.007221427821884641	0.06065788449104198	0.01486727117387019	4.504328429585219e-5	0.07895688784224539	0.07230112199716873	0.2748084039762575	0.05026905502831829	0.01439715286412953	4.801421786215837e-4	0.01948799500861026	0.018949161780968775	0.30374490906253726	0.05631878324461519	0.013753954364742109	6.171225673811319e-4
asthma	eo	0.09841598373758903	0.03546776021727624	0.017634430730774812	0.28572135717577274	0.16730837044084176	5.009303976033251e-4	0.03451189200067642	0.1852335225808385	0.039509182992003636	2.7539473181269392e-6	0.034072277113859704	0.19316598092245024	0.8599886594376782	0.26367502486633715	0.025612164161777716	7.42860025486438e-25	0.0593858544475806	0.03532052320324345	0.09269663993548367	0.2790697307523575	0.024378811247118368	1.8860008764465354e-7
asthma	hct	0.010197893057358392	0.02856450403916097	0.0023540801615421062	0.029221392481882307	0.02145425941601679	0.5635094897117859	-0.013325910957077261	0.005272550507060364	0.009718379539407957	0.5874507497189738	-0.08004933655889457	0.04256272707729907	0.06000757301087156	0.0021106181368289556	0.011248634055737514	0.8511641335703017	0.0072142502145695064	0.020264303705369312	0.7218347225722967	0.002735791649769375	0.008942619937621873	0.7629867559087697
asthma	irf	-0.0017754628943554354	0.03352682564162597	-0.0039477122842458585	0.030134661396580564	-0.008690802674017131	0.9999935071466322	-0.0015685056827213263	-0.008147971189677685	0.010677527119515876	0.44540653886624115	0.003609090039937197	0.04943768625642831	0.9418038810474423	0.007092540721083645	0.012035520734535957	0.5556595794273929	0.012978665975131948	0.01876218781533859	0.4890969339510235	-0.004485137368555577	0.010149855088792391	0.6635560452169109
asthma	lymph	0.0050681467399604965	0.030664698822307313	0.0010886810488020377	0.027862677993090185	0.009124298684636987	0.9999845156704299	-8.956062854179982e-4	0.05573501831513613	0.0182687265133603	0.00228199785861679	0.11934346848180218	0.08614148763080565	0.1659193653333364	0.04046361806430329	0.017009605989364022	0.017365863748869916	0.0014438570894589609	0.020796888790790793	0.9446500635269778	0.049667604326952726	0.01763779557487719	0.012424858368953956
asthma	mch	-0.005624178881074903	0.024837225271311436	-0.0035610294557392357	0.024374104913006456	-0.015123954337709546	0.8406337715294965	-0.013271381463280682	-0.020485752648116244	0.00958009372431984	0.03248699933922364	-0.018286074713248765	0.047060591536342476	0.6975983399016017	-0.010820617740622394	0.01113098356926561	0.3309923731734292	-9.630304290680902e-4	0.01784228717262436	0.9569553958255493	-0.016546830476577862	0.007713130672908775	0.045067564007174994
asthma	mono	0.004950682894747523	0.03227705194100454	-0.0025258063126995683	0.029730591766928584	0.005946688734111522	0.9956078394188554	-0.005958806436105991	0.02450353647264756	0.01320620259095755	0.0635310435716139	-0.01715217397035421	0.062014018858386775	0.7820984548471044	0.03270437485165177	0.012915810705757891	0.011337537752786323	0.027456320347071878	0.02296059920297298	0.23177400699294612	0.022654450619175454	0.011643090189977098	0.06841165321926816
asthma	mpv	-9.050520507518496e-4	0.02858449356021249	-0.004544875920223339	0.025732884600169533	-0.006568132446455639	1	1.95433585777196e-4	0.009852950305117259	0.014992041115846013	0.5110445686837006	0.1862791647351946	0.06778252827153952	0.005992554617293422	0.01525036199954337	0.012778661116929131	0.2327033255271935	0.017323468724688595	0.020368732486625497	0.39505093255192086	-0.0033104996584342227	0.010628402915352348	0.7592255894079671
asthma	neut	0.01097331977015762	0.025497426574466627	-7.138765574352306e-4	0.02419181753643752	0.017777812294624863	0.6385245694794923	0.004976127153181834	0.052755215960457714	0.021823028241008232	0.01563138081652186	0.34470708897045904	0.14713169168332263	0.019137212864432263	0.04464111284558122	0.013183855302915264	7.090803890636299e-4	0.021037738315432625	0.01501037119653361	0.16105061102692675	0.04886588667464151	0.011821919838052542	0.0010136542647433472
asthma	pdw	-7.943418610525761e-4	0.02927221762918743	4.4973812788216567e-4	0.026179565524949086	-0.0014136518819211164	1	-0.007045457342840177	0.01803607665405588	0.011351711338535454	0.11209605031732015	0.10459251004865346	0.0487492167580892	0.03191114581145227	0.01777173263533298	0.012697436177537049	0.16162367266909014	-0.0056800719815189304	0.023634665777566156	0.8100759893130336	0.019327785370519903	0.011607949464592798	0.11149169962095745
asthma	plt	0.0038339480357618316	0.029455432150697753	-0.001253556261231112	0.02725359376144539	0.0051651287986555616	0.9939263007121318	-2.7370477822156173e-4	0.009352906628094997	0.013700455889819942	0.4948146337514366	-0.1588567017239006	0.060248170897369176	0.008371540165554636	0.0024170642815019433	0.012410962452333984	0.8455868158661146	-0.0035688503610944444	0.019055856458370664	0.8514382411899923	0.014345980246717434	0.010440525258706018	0.18629070687772034
asthma	rdw	1.3262692291184206e-4	0.026516620684459306	-0.00451451782324222	0.024431969105829336	-0.004531262319960183	1	0.011035408335561287	0.011142677209034816	0.009152923004185432	0.22345585463467849	0.06189688980466587	0.04048408361137367	0.12628449373927442	0.017086378298100793	0.011303401296878198	0.13063211843585557	0.021206519418215025	0.016122605984484246	0.1883996014638696	0.011010827717536276	0.009297649542936572	0.2501941652568842
asthma	ret	-0.00398225421229227	0.029278060447739836	0.002343896948966156	0.026802255875865717	-0.005315559398926809	0.9951363327732985	-0.010340320929136282	-0.004474354120449041	0.01213935874486532	0.7124390075105229	-0.005390313463594722	0.05657692462229236	0.92409714389174	-0.013766747491876407	0.012686185122289948	0.277843576801109	-0.012702655983659827	0.019526950945991037	0.5153569210466005	-0.008985723891773623	0.011905099709595787	0.45963546780861597
